# The BLIMP1 – EZH2 nexus in a non-Hodgkin lymphoma

**DOI:** 10.1101/606749

**Authors:** Kimberley Jade Anderson, Árný Björg Ósvaldsdóttir, Birgit Atzinger, Gunnhildur Ásta Traustadóttir, Kirstine Nolling Jensen, Aðalheiður Elín Lárusdóttir, Jón Þór Bergþorsson, Ingibjörg Harðardóttir, Erna Magnúsdóttir

## Abstract

Waldenström’s macroglobulinemia (WM) is a non-Hodgkin lymphoma, resulting in antibody-secreting lymphoplasmacytic cells in the bone marrow and pathologies resulting from high levels of monoclonal immunoglobulin M (IgM) in the blood. Despite the key role for BLIMP1 in plasma cell maturation and antibody secretion, its potential role in WM cell biology has not yet been explored. Here we provide evidence of a crucial role for BLIMP1 in the survival of WM cells and further demonstrate that BLIMP1 is necessary for the expression of the histone methyltransferase EZH2 in both WM and multiple myeloma. The effect of BLIMP1 on EZH2 levels is post translational, at least partially through the regulation of proteasomal targeting of EZH2. Chromatin immunoprecipitation analysis and transcriptome profiling suggest that the two factors co-operate in regulating genes involved in cancer cell immune evasion. Co-cultures of natural killer cells and WM cells further reveal that both factors participate directly in immune evasion, promoting escape from natural killer cell mediated cytotoxicity. Together, the interplay of BLIMP1 and EZH2 plays a vital role in promoting the survival of WM cells.
