## Supplementary Table 2 for "The BLIMP1 – EZH2 nexus in a non-Hodgkin lymphoma"

### Sheet: 20190521_Final_tazemetostat_DEG
	target_id	gene	qval	pval	mean_log2fc	DMSO Rep1 tpm	DMSO Rep2 tpm	DMSO Rep3 tpm	Taz Rep1 tpm	Taz Rep2 tpm	Taz Rep3 tpm
12491	ENSG00000211895	IGHA1	7.46084e-05	4.00474e-09	1.4334	23.8629	22.5237	21.7164	64.5857	60.7705	58.5887
14671	ENSG00000242265	PEG10	0.00205042	2.91494e-07	0.873302	7.4371	10.5162	11.4905	13.4578	19.7093	20.827
16789	ENSG00000266976	AC079466.1	0.00205042	3.3018e-07	0.474183	57.2486	142.259	65.5002	80.0733	187.164	95.4129
3058	ENSG00000112149	CD83	0.00564017	2.42197e-06	0.790878	7.04493	5.75109	2.5861	11.7873	9.73384	4.72942
4377	ENSG00000126353	CCR7	0.00564017	2.27961e-06	0.638365	10.4591	16.7998	8.64391	16.3861	26.1944	13.3453
7583	ENSG00000159335	PTMS	0.00564017	2.41076e-06	0.743418	22.6439	31.6922	20.2447	38.0098	49.2709	36.4001
12153	ENSG00000204287	HLA-DRA	0.00564017	1.79516e-06	1.18852	5.15312	6.49244	7.07927	11.6891	16.7901	14.2881
12308	ENSG00000205413	SAMD9	0.00564017	2.39857e-06	0.544163	3.84188	5.10591	3.68034	5.51102	7.6043	5.34123
12380	ENSG00000206337	HCP5	0.00596446	2.88138e-06	0.638329	15.0804	18.4213	16.8113	25.9987	27.0791	25.016
1072	ENSG00000077713	SLC25A43	0.00665093	6.78302e-06	0.76354	6.93683	4.93116	4.96184	12.9081	7.92941	8.11326
1193	ENSG00000082512	TRAF5	0.00665093	5.23442e-06	0.92011	2.0506	3.09058	3.19187	3.68169	6.29768	5.91126
5614	ENSG00000137752	CASP1	0.00665093	6.09203e-06	0.523798	67.1998	52.2328	46.1617	93.3895	77.7242	66.34
6046	ENSG00000141429	GALNT1	0.00665093	4.90362e-06	0.605413	18.7554	16.6452	17.9738	28.5421	26.0033	26.6248
7867	ENSG00000162430	SELENON	0.00665093	6.65633e-06	0.59175	4.3078	5.92232	5.45724	6.54297	9.28486	7.84465
8261	ENSG00000164402	SEPT8	0.00665093	5.95409e-06	0.866897	4.76484	4.02835	4.57477	8.91062	8.0765	7.40116
11573	ENSG00000196914	ARHGEF12	0.00665093	5.78946e-06	0.551944	7.4425	9.87474	10.8002	10.2989	15.2641	15.91
12546	ENSG00000213145	CRIP1	0.00665093	6.31758e-06	0.344915	187.982	157.15	144.069	243.244	196.389	182.529
13773	ENSG00000231389	HLA-DPA1	0.00665093	6.44544e-06	2.44913	0.371256	1.10034	1.13318	2.5458	4.97245	5.95512
15042	ENSG00000248713	AC083902.2	0.00665093	3.98372e-06	1.76015	0.136182	0.130974	0.0837286	0.429832	0.40749	0.331387
5771	ENSG00000138764	CCNG2	0.00673511	7.23039e-06	0.648627	6.26848	24.8868	10.2042	10.0293	35.1156	17.4144
3582	ENSG00000117318	ID3	0.00675698	8.06528e-06	1.12063	5.92421	4.06819	4.27135	14.8459	8.62465	8.26575
9988	ENSG00000176871	WSB2	0.00675698	8.34195e-06	0.537443	17.0743	16.1188	17.9961	25.2484	23.3837	25.6489
11582	ENSG00000196954	CASP4	0.00675698	7.88865e-06	0.442972	65.7533	53.123	47.6653	84.492	76.6217	64.6068
9076	ENSG00000169435	RASSF6	0.0067877	8.74422e-06	0.371243	17.0877	31.9758	23.0398	21.4141	41.6304	30.559
3559	ENSG00000117091	CD48	0.00743008	1.07925e-05	0.7869	5.91494	5.74061	7.09184	9.47171	11.1092	11.7543
3616	ENSG00000117602	RCAN3	0.00743008	1.11315e-05	0.928108	2.44069	1.88975	1.71981	4.58155	3.72765	3.19974
11709	ENSG00000197629	MPEG1	0.00743008	1.02604e-05	0.708684	1.51727	2.92711	1.88303	2.77551	4.2122	3.12258
4243	ENSG00000125144	MT1G	0.00879724	1.41453e-05	0.761595	31.6869	29.451	34.866	54.2155	53.0279	55.1498
8766	ENSG00000167552	TUBA1A	0.00879724	1.41662e-05	1.08636	5.40462	3.11852	1.65839	11.6005	5.77064	3.99739
3320	ENSG00000115107	STEAP3	0.00886154	1.49993e-05	0.475823	10.754	7.36133	10.5158	16.3248	10.1486	13.5153
15722	ENSG00000257093	KIAA1147	0.00886154	1.52211e-05	0.307724	12.3806	18.4121	16.808	15.0734	22.8225	21.1198
11790	ENSG00000198053	SIRPA	0.00972329	1.72232e-05	0.466586	6.38949	4.74236	4.40414	9.62127	6.24336	5.86192
1093	ENSG00000078401	EDN1	0.0105647	1.92808e-05	0.635489	4.50123	5.43142	2.9421	7.63352	7.79047	4.53436
7899	ENSG00000162636	FAM102B	0.0109244	2.05235e-05	0.869248	1.85206	2.14497	2.84562	2.93339	4.3065	5.45466
1251	ENSG00000085063	CD59	0.0111268	2.74736e-05	0.566323	42.3602	27.1348	36.0888	64.3147	43.5066	48.1317
1683	ENSG00000100097	LGALS1	0.0111268	2.63684e-05	0.607128	49.5362	35.6232	24.8094	68.1623	54.9891	41.2803
2567	ENSG00000106799	TGFBR1	0.0111268	2.52738e-05	0.770202	4.51892	5.99148	6.83581	7.60338	11.2216	10.7612
2838	ENSG00000110013	SIAE	0.0111268	2.27003e-05	0.485439	7.90179	8.29538	7.0943	10.6819	12.3176	9.69822
3054	ENSG00000112137	PHACTR1	0.0111268	2.74093e-05	0.462844	22.0405	29.4947	26.258	30.6171	43.0412	33.9132
4030	ENSG00000122729	ACO1	0.0111268	2.15103e-05	0.327875	14.5272	13.6047	13.6155	17.9142	17.0223	17.4498
5787	ENSG00000138814	PPP3CA	0.0111268	2.65782e-05	0.476064	15.1887	19.4429	17.0335	21.7651	25.1014	24.7773
7239	ENSG00000155016	CYP2U1	0.0111268	2.70373e-05	0.712402	1.81907	2.33049	2.35206	2.81064	4.24171	3.67929
8518	ENSG00000166128	RAB8B	0.0111268	2.46972e-05	0.922204	3.97161	4.58559	4.83254	7.40588	8.55056	9.458
10978	ENSG00000185745	IFIT1	0.0111268	2.60837e-05	2.2749	0.323931	0.130847	0.0509719	1.40026	0.523461	0.334112
3494	ENSG00000116574	RHOU	0.0112521	2.83868e-05	0.314282	10.7564	11.8349	10.3677	13.378	14.9107	12.719
1792	ENSG00000100473	COCH	0.0112887	3.02777e-05	0.854671	6.06297	3.22731	3.15211	10.0335	6.68037	5.44148
11158	ENSG00000187193	MT1X	0.0112887	3.09031e-05	0.544217	53.8718	33.071	39.8653	80.1219	51.8243	53.0392
639	ENSG00000061676	NCKAP1	0.0113651	3.52462e-05	-0.319811	140.265	145.128	115.656	113.245	112.154	95.3282
1994	ENSG00000101916	TLR8	0.0113651	3.4502e-05	1.27368	0.256141	0.46602	0.279222	0.716704	1.03828	0.633029
2479	ENSG00000105976	MET	0.0113651	3.84329e-05	0.795195	5.49506	4.87408	4.98236	9.12575	8.61405	8.87069
3348	ENSG00000115271	GCA	0.0113651	3.65675e-05	0.399878	39.4204	39.1077	35.2169	49.9965	50.2806	49.6043
3716	ENSG00000119139	TJP2	0.0113651	3.73433e-05	0.543403	10.9915	8.49192	8.95765	14.7112	13.3194	13.2088
3801	ENSG00000119900	OGFRL1	0.0113651	3.71472e-05	0.546671	2.52338	3.26539	2.89771	3.36167	5.06752	4.36832
4244	ENSG00000125148	MT2A	0.0113651	3.83172e-05	0.428707	39.5329	28.9969	33.4417	53.7823	40.1479	43.2969
4977	ENSG00000132639	SNAP25	0.0113651	3.56738e-05	0.365989	16.5233	17.5356	14.2386	20.6982	22.5526	18.918
5601	ENSG00000137575	SDCBP	0.0113651	3.36027e-05	0.415101	21.7141	21.9427	19.0353	27.2374	29.9508	26.3567
10449	ENSG00000181577	C6orf223	0.0113651	3.17516e-05	0.46049	7.00374	10.3168	4.88528	10.1188	14.8042	6.13919
10557	ENSG00000182489	XKRX	0.0113651	3.34707e-05	1.19044	0.476646	0.707973	0.584636	1.1122	1.63532	1.28938
3555	ENSG00000117016	RIMS3	0.0116912	4.2233e-05	1.33123	0.214711	0.192013	0.323499	0.553136	0.565531	0.679193
5027	ENSG00000133048	CHI3L1	0.0116912	4.38915e-05	0.429812	40.0094	15.5838	13.1769	51.1218	22.1097	17.7671
6167	ENSG00000142677	IL22RA1	0.0116912	4.51833e-05	0.854498	1.14771	0.965384	0.848504	2.11663	1.67051	1.57174
7051	ENSG00000152465	NMT2	0.0116912	4.50986e-05	0.834343	2.52295	2.91648	3.68132	4.89416	4.71289	6.65721
7902	ENSG00000162645	GBP2	0.0116912	4.51467e-05	1.83056	0.558066	0.385881	0.162889	2.1854	0.93426	0.773027
10370	ENSG00000180660	MAB21L1	0.0116912	4.10078e-05	0.732985	1.63545	1.47318	1.19077	2.89236	2.21702	2.05424
10813	ENSG00000184557	SOCS3	0.0116912	4.04807e-05	0.452926	10.4599	7.77034	7.23274	13.8061	10.9661	9.9582
9280	ENSG00000170915	PAQR8	0.0116997	4.58441e-05	0.63414	1.78927	1.32879	1.87206	2.91165	2.2405	2.55065
1883	ENSG00000101017	CD40	0.0117938	4.76295e-05	0.451714	10.9109	13.7647	8.74798	15.0765	18.709	11.9158
3370	ENSG00000115415	STAT1	0.0117938	4.81122e-05	0.331091	30.7471	30.4518	34.3381	39.2599	40.0794	40.6751
4505	ENSG00000127990	SGCE	0.0117938	4.74508e-05	0.790376	4.6629	9.24954	7.09534	9.02221	13.1335	13.3609
160	ENSG00000008517	IL32	0.0121687	5.02946e-05	0.671505	11.6089	9.23398	6.23519	17.477	15.1433	10.204
2461	ENSG00000105854	PON2	0.0124343	5.20598e-05	0.402506	64.3358	50.3181	61.1801	76.5889	70.9129	84.2163
9447	ENSG00000172164	SNTB1	0.0127396	5.4022e-05	0.342092	8.94904	17.6846	9.78658	11.3255	21.8091	12.7717
2955	ENSG00000111331	OAS3	0.0129439	5.5583e-05	0.683834	3.63596	6.05685	5.07654	6.54027	9.40875	7.53129
3453	ENSG00000116133	DHCR24	0.0131105	5.74384e-05	0.352708	52.994	32.3768	34.8646	67.4729	43.6959	42.2476
7148	ENSG00000153898	MCOLN2	0.0131105	5.77058e-05	0.677087	5.92869	5.0645	5.81954	8.47848	8.28511	10.1681
2654	ENSG00000107957	SH3PXD2A	0.0138053	6.52104e-05	0.559271	1.29123	1.26846	1.58624	1.77177	2.06987	2.26658
3291	ENSG00000114805	PLCH1	0.0138053	6.30511e-05	0.553516	1.4275	1.35784	1.51835	2.20673	1.98103	2.12828
4777	ENSG00000130830	MPP1	0.0138053	6.48207e-05	0.420687	24.3073	19.2967	24.2639	30.6315	27.2781	32.6677
7945	ENSG00000162909	CAPN2	0.0138053	6.46762e-05	0.529772	10.7745	9.80238	8.88565	14.9766	15.6639	12.0375
615	ENSG00000059378	PARP12	0.0141544	6.83786e-05	0.436494	28.9437	23.2749	26.4549	36.5376	34.1909	35.3583
5514	ENSG00000136960	ENPP2	0.0141869	6.92975e-05	0.833816	13.189	9.07242	8.42168	22.0781	19.285	13.4018
388	ENSG00000033170	FUT8	0.0144174	7.42926e-05	0.509431	13.4061	16.1001	15.5069	17.4209	24.7379	22.4018
2629	ENSG00000107779	BMPR1A	0.0144174	7.40299e-05	2.59049	0.0637841	0.0592583	0.0703893	0.303746	0.266398	0.718406
7408	ENSG00000157240	FZD1	0.0144174	7.29403e-05	0.482972	1.906	1.42642	1.63171	2.46852	2.03621	2.40946
8666	ENSG00000166900	STX3	0.0144174	7.18239e-05	0.56539	11.0334	6.77543	10.3817	14.8062	10.6708	15.9174
10774	ENSG00000184232	OAF	0.0144174	7.20553e-05	0.745237	3.81021	4.56549	5.16798	6.43397	7.64644	8.60666
408	ENSG00000035720	STAP1	0.0144849	8.13345e-05	0.44709	10.2981	10.119	8.18621	14.0102	14.4049	10.7099
566	ENSG00000054965	FAM168A	0.0144849	7.87604e-05	0.37885	10.3133	13.3824	11.2609	13.8129	16.693	14.8191
1435	ENSG00000090104	RGS1	0.0144849	7.56659e-05	1.00476	3.38346	6.65828	3.27121	6.18767	11.3918	8.44695
4644	ENSG00000129680	MAP7D3	0.0144849	8.17984e-05	0.310739	21.7372	23.8098	26.4954	28.5252	29.3683	31.2354
7076	ENSG00000152778	IFIT5	0.0144849	8.22802e-05	0.56491	1.80334	1.76408	1.25224	2.60673	2.63238	1.87933
10297	ENSG00000179841	AKAP5	0.0144849	7.98414e-05	0.70538	0.621396	1.00641	0.827068	0.985105	1.54812	1.47034
12182	ENSG00000204397	CARD16	0.0144849	7.76373e-05	0.42799	46.7996	30.7773	29.2924	60.8141	40.9342	41.2718
1269	ENSG00000085662	AKR1B1	0.0144942	8.48025e-05	0.324118	40.4756	39.6136	41.2185	48.6717	51.155	52.08
799	ENSG00000067992	PDK3	0.0145927	8.82359e-05	0.381279	7.65537	12.1309	9.97213	9.6757	16.0111	13.2091
9008	ENSG00000168961	LGALS9	0.0145927	8.85115e-05	0.677627	23.8368	14.0709	13.2859	44.9753	20.2003	20.0718
9633	ENSG00000173548	SNX33	0.0146261	8.94995e-05	0.487013	2.55688	2.6767	2.69351	3.85114	3.58883	3.67201
3722	ENSG00000119280	C1orf198	0.0146507	9.48433e-05	0.66123	3.43612	2.50851	3.21943	5.39576	3.90368	5.21059
4371	ENSG00000126259	KIRREL2	0.0146507	9.37701e-05	1.95801	0.118795	0.178825	0.168498	0.575843	0.588112	0.619887
4683	ENSG00000130270	ATP8B3	0.0146507	9.42008e-05	0.464262	6.00247	7.7967	6.65707	8.45244	11.2308	8.61787
7142	ENSG00000153814	JAZF1	0.0146507	9.12956e-05	0.742804	5.72189	7.02391	4.48891	9.61478	10.9414	8.03652
9531	ENSG00000172794	RAB37	0.0146507	9.25071e-05	0.663964	1.75584	4.34781	3.22995	2.88248	7.37863	4.61136
10583	ENSG00000182704	TSKU	0.0147717	9.67338e-05	0.848673	0.801193	1.06266	1.0144	1.58893	1.6197	1.95987
6567	ENSG00000146416	AIG1	0.0148271	9.78922e-05	0.476365	14.8511	17.6582	13.3069	22.2403	21.6215	19.5414
7514	ENSG00000158528	PPP1R9A	0.0149138	9.9265e-05	0.31128	12.1497	26.1401	24.0074	15.8443	31.3245	29.3477
7023	ENSG00000152217	SETBP1	0.0149945	0.000103827	0.555993	1.85382	3.04669	2.02925	2.71128	4.65702	2.88442
2675	ENSG00000108219	TSPAN14	0.0154329	0.000113527	0.445067	11.551	8.89745	8.31845	14.5071	12.5473	11.8504
6228	ENSG00000143315	PIGM	0.0154329	0.000114025	0.384628	1.96399	1.91661	1.74999	2.5586	2.42955	2.35794
6800	ENSG00000149218	ENDOD1	0.0154329	0.000110287	0.544781	10.6766	7.74814	9.01108	14.5276	12.6692	12.5733
7504	ENSG00000158457	TSPAN33	0.0154329	0.000111715	0.307034	26.6284	21.6813	23.7449	34.6093	25.6461	29.2461
9363	ENSG00000171502	COL24A1	0.0154329	0.00011389	-0.33772	8.46297	10.0243	9.11948	7.21208	7.57449	7.01685
12297	ENSG00000205269	TMEM170B	0.0154329	0.000109835	0.364809	8.46474	9.56896	11.3097	10.2385	12.9739	14.7258
14518	ENSG00000239998	LILRA2	0.0154329	0.000112165	1.18132	0.691033	2.12873	1.64863	2.08726	3.79319	3.57276
3936	ENSG00000121481	RNF2	0.0154812	0.000115506	0.481612	11.9082	11.964	11.8534	15.0223	17.6933	17.2964
2836	ENSG00000110002	VWA5A	0.0154999	0.000116478	0.523602	5.55068	3.21789	3.48289	7.46666	4.74356	5.21778
7721	ENSG00000160746	ANO10	0.0157256	0.000120706	0.891909	8.15833	4.8198	3.3257	11.8048	10.0091	7.07182
10793	ENSG00000184384	MAML2	0.0157256	0.000120622	0.325378	4.87222	7.28689	4.58284	5.96243	9.41268	5.70312
8477	ENSG00000165801	ARHGEF40	0.0157371	0.000121639	0.752648	2.31836	1.71693	1.67969	3.6777	3.16127	2.75063
1798	ENSG00000100503	NIN	0.0158234	0.000126408	0.344712	16.1861	18.3047	20.3035	21.0801	24.5086	23.8446
3841	ENSG00000120278	PLEKHG1	0.0158234	0.000128165	0.555702	4.80167	12.4893	9.54884	8.17819	16.6316	13.3702
5219	ENSG00000134986	NREP	0.0158234	0.000125778	0.305919	38.6435	51.674	32.0144	44.9845	65.3085	41.1087
6645	ENSG00000147394	ZNF185	0.0158234	0.000127594	0.633301	1.37859	1.36821	1.10844	2.21002	1.8799	1.878
6839	ENSG00000149573	MPZL2	0.0158234	0.000128252	0.382258	20.3194	17.8243	20.1937	24.2575	24.5502	27.1926
9823	ENSG00000175215	CTDSP2	0.0158234	0.000125643	0.300674	32.5406	45.84	36.6006	41.7242	56.6891	43.1326
306	ENSG00000021355	SERPINB1	0.015844	0.00013012	0.318004	48.2118	53.1055	47.3478	60.8652	70.0958	55.0451
9809	ENSG00000175130	MARCKSL1	0.015844	0.000129989	0.460801	4.74507	5.49579	5.55286	6.66626	7.56528	7.48561
4165	ENSG00000124275	MTRR	0.0159245	0.000131636	-0.36868	89.7851	79.7457	83.1027	65.9682	61.9634	67.6247
3652	ENSG00000118200	CAMSAP2	0.0161647	0.000134918	0.330181	9.53534	9.27958	11.3531	11.4207	12.1209	14.4189
5284	ENSG00000135454	B4GALNT1	0.0161647	0.000135357	0.377084	18.4732	11.4973	14.0351	24.5766	15.2737	17.3952
2797	ENSG00000109466	KLHL2	0.0163146	0.000138852	0.327389	11.703	13.1606	12.7231	15.8837	15.7682	15.4559
3805	ENSG00000119917	IFIT3	0.0163146	0.000138314	1.13057	0.685486	0.90891	0.308421	1.83504	1.5114	0.727177
5762	ENSG00000138698	RAP1GDS1	0.0163269	0.000145238	0.344674	22.241	21.4011	27.1468	28.0376	28.2235	33.4372
7427	ENSG00000157470	FAM81A	0.0163269	0.000145478	0.48847	24.9144	15.9808	23.6547	32.9253	24.6825	32.0022
9630	ENSG00000173542	MOB1B	0.0163269	0.000145341	0.40907	7.15317	8.79287	9.77537	9.86539	11.7496	12.418
11719	ENSG00000197724	PHF2	0.0163269	0.000144413	0.410378	3.07893	3.79472	3.60641	4.17346	5.1319	4.61836
6213	ENSG00000143198	MGST3	0.0163514	0.000146575	0.310719	49.5483	44.5884	38.3446	63.4993	54.0051	47.1366
4497	ENSG00000127947	PTPN12	0.0170136	0.000153424	0.485342	15.0154	18.3192	17.2989	19.1503	28.5906	23.8435
2035	ENSG00000102265	TIMP1	0.0172147	0.000160747	0.907769	5.4634	4.77251	3.09348	11.9156	8.41828	5.31026
2321	ENSG00000104972	LILRB1	0.0172147	0.000160903	0.407414	4.9391	9.0538	7.57618	6.73783	11.9492	9.8175
7880	ENSG00000162522	KIAA1522	0.0172147	0.000161705	1.68674	0.131542	0.0775063	0.08718	0.360262	0.289147	0.284678
8159	ENSG00000163975	MELTF	0.0172147	0.000157874	0.634567	6.22497	7.86653	8.1618	10.6438	10.6414	13.2033
9271	ENSG00000170873	MTSS1	0.0172147	0.000161054	0.602425	10.845	16.0285	9.00653	15.1972	22.5909	15.9598
1246	ENSG00000084731	KIF3C	0.0173267	0.000169599	1.09267	1.62597	1.99118	1.1622	3.57757	3.1692	3.21918
2514	ENSG00000106330	MOSPD3	0.0173267	0.000167844	0.442747	12.0173	10.9795	11.6667	17.4489	14.1473	15.658
5881	ENSG00000139737	SLAIN1	0.0173267	0.000171128	0.491888	11.4947	10.1894	15.0645	16.0362	15.7007	19.4893
6431	ENSG00000144843	ADPRH	0.0173267	0.000164949	0.936631	1.26726	0.733623	0.992837	2.20488	1.66203	1.76626
10747	ENSG00000184014	DENND5A	0.0173267	0.000170388	0.420544	19.77	22.3763	19.5746	27.9513	29.6115	25.085
311	ENSG00000022267	FHL1	0.0176214	0.000184361	0.859033	7.43778	2.3512	1.59292	11.5986	4.4921	3.19047
5014	ENSG00000132932	ATP8A2	0.0176214	0.000182185	0.396487	3.56799	3.07795	2.90526	4.82179	3.88703	3.88247
5817	ENSG00000139211	AMIGO2	0.0176214	0.000186335	1.42536	0.245428	0.17469	0.194575	0.521673	0.504022	0.614696
6201	ENSG00000143153	ATP1B1	0.0176214	0.000179682	0.467306	7.18401	4.3917	5.02898	9.56756	6.75781	6.48473
7430	ENSG00000157514	TSC22D3	0.0176214	0.000178403	1.21661	1.53588	3.33539	0.840672	2.96452	8.2286	2.21596
9179	ENSG00000170231	FABP6	0.0176214	0.000181575	1.03408	2.85401	2.06321	3.06052	5.39083	4.79866	5.98255
9232	ENSG00000170545	SMAGP	0.0176214	0.000179035	0.617658	4.78653	5.03702	5.52109	8.01884	7.54071	7.95236
9330	ENSG00000171291	ZNF439	0.0176348	0.00018837	4.04825	0.0321561	0.0688636	0.0658661	0.978723	0.651262	1.03618
59	ENSG00000005187	ACSM3	0.01822	0.000196577	0.357703	26.424	51.6832	40.8572	36.6034	63.5825	50.4423
2617	ENSG00000107643	MAPK8	0.0182597	0.000203795	0.302223	32.6641	36.3808	32.047	40.7345	43.2855	40.4912
3079	ENSG00000112299	VNN1	0.0182597	0.00020513	0.593685	1.78226	1.26452	1.18609	2.50485	2.01747	1.81793
3738	ENSG00000119408	NEK6	0.0182597	0.000202102	0.684978	1.72144	2.22019	3.18911	2.82841	4.13118	4.33443
5404	ENSG00000136193	SCRN1	0.0182597	0.00019999	0.405418	7.17939	7.40675	8.5612	10.552	9.55488	10.4911
9306	ENSG00000171130	ATP6V0E2	0.0182597	0.000205826	0.462934	10.7784	5.86901	7.52065	14.7477	8.49095	9.94871
9417	ENSG00000171867	PRNP	0.0182597	0.00020484	0.377766	23.4007	28.1509	28.9048	29.6715	39.9508	35.2358
11423	ENSG00000196139	AKR1C3	0.0182597	0.000200903	0.385755	69.694	53.6989	46.1543	102.05	65.591	57.5553
1157	ENSG00000081026	MAGI3	0.0184523	0.000209471	0.494416	4.3102	5.33828	5.99885	6.14169	8.34221	7.53183
1948	ENSG00000101439	CST3	0.0184523	0.000214322	0.507395	12.3172	8.1394	6.02286	19.0867	10.3597	8.77103
2807	ENSG00000109654	TRIM2	0.0184523	0.000213068	0.649135	4.50042	9.42314	5.73125	7.66767	13.3816	9.13596
2935	ENSG00000111224	PARP11	0.0184523	0.00021182	0.417278	6.06584	9.17567	6.47548	8.61881	11.562	8.61314
4354	ENSG00000126016	AMOT	0.0184523	0.000222511	0.765064	5.92448	1.73028	1.25104	8.35533	3.43368	2.19399
4960	ENSG00000132530	XAF1	0.0184523	0.000218408	1.15792	1.99546	3.26902	1.87123	5.98865	6.19622	3.65456
5127	ENSG00000134215	VAV3	0.0184523	0.00021852	0.997749	1.21275	2.21461	0.742112	2.68578	3.63857	1.62402
5952	ENSG00000140511	HAPLN3	0.0184523	0.000213615	4.04543	0.0132596	0.0154175	0.0991636	0.499343	0.404519	0.451797
9288	ENSG00000170965	PLAC1	0.0184523	0.000222854	1.54348	0.578334	0.961825	0.5213	2.36393	2.62721	1.15647
11386	ENSG00000189171	S100A13	0.0184523	0.000221405	0.420097	34.7541	24.5017	27.5475	43.8567	36.4718	35.1297
11897	ENSG00000198648	STK39	0.0184523	0.000210944	0.861439	1.10792	0.965089	0.912267	2.01613	1.61708	1.79434
17798	ENSG00000274180	NATD1	0.0184523	0.00022254	0.640311	0.495907	1.10035	0.676585	0.715573	1.67655	1.16531
1434	ENSG00000090097	PCBP4	0.018833	0.00024764	0.384817	9.32493	7.71254	8.358	12.4721	10.1927	10.5255
1681	ENSG00000100084	HIRA	0.018833	0.000242944	-0.307394	32.2026	27.5379	32.7552	25.5314	23.0463	26.0509
2477	ENSG00000105971	CAV2	0.018833	0.000233316	0.797378	8.38957	4.21522	5.16583	12.4104	6.80114	11.3615
2878	ENSG00000110492	MDK	0.018833	0.000244232	0.374817	22.1385	17.847	17.5429	27.7357	22.3158	24.4149
3576	ENSG00000117266	CDK18	0.018833	0.0002394	1.02522	1.86923	1.53545	1.56003	3.83113	2.87784	3.42381
4110	ENSG00000123684	LPGAT1	0.018833	0.0002474	0.502898	5.90501	5.336	4.99753	7.93308	7.82834	7.21511
4544	ENSG00000128567	PODXL	0.018833	0.000234783	0.418294	12.0982	10.6261	14.3267	16.3805	15.5197	17.2897
6354	ENSG00000144118	RALB	0.018833	0.000244598	0.417931	11.2231	10.2636	11.3678	14.026	14.9079	14.9336
6516	ENSG00000145882	PCYOX1L	0.018833	0.000229706	0.346451	8.57813	8.53952	9.33684	12.0723	10.7118	10.8705
7202	ENSG00000154556	SORBS2	0.018833	0.000247243	0.541078	7.59154	17.8072	19.0625	11.0124	27.8897	25.8475
10077	ENSG00000177606	JUN	0.018833	0.000229432	0.342205	7.77652	6.29737	2.6167	10.3673	7.17986	3.50716
11570	ENSG00000196878	LAMB3	0.018833	0.000231932	0.717196	1.44888	1.671	0.902521	2.18647	2.68893	1.65134
12501	ENSG00000211937	IGHV2-5	0.018833	0.000240067	0.324403	130.261	88.3155	121.401	169.555	106.225	152.231
12749	ENSG00000214776	AC092821.1	0.018833	0.000244834	-0.455265	1.71424	3.11611	2.3188	1.40657	1.98514	1.72126
10054	ENSG00000177409	SAMD9L	0.0190187	0.000251133	0.345779	13.1565	13.7444	10.7391	17.7185	16.4055	13.7116
847	ENSG00000069966	GNB5	0.0191112	0.000256451	0.375811	10.6781	10.8532	10.1297	13.6094	13.9471	13.512
6987	ENSG00000151726	ACSL1	0.0191112	0.000255037	0.510573	10.0084	6.66673	7.36409	14.7685	10.501	9.16064
4026	ENSG00000122694	GLIPR2	0.0191788	0.000260453	0.458371	5.02537	5.03573	4.15452	6.35149	6.71224	6.39674
4546	ENSG00000128578	STRIP2	0.0193075	0.000263237	0.565681	3.14445	3.26635	3.94708	4.15632	5.18285	6.1019
1183	ENSG00000082146	STRADB	0.0195508	0.000267603	0.488254	20.3564	19.2531	21.025	24.7719	30.6709	29.9356
1702	ENSG00000100167	SEPT3	0.0198811	0.000274258	0.647432	1.3966	1.42118	1.73069	2.28694	1.9985	2.88851
6274	ENSG00000143507	DUSP10	0.0198811	0.000273459	0.617296	2.37184	3.41483	2.60942	3.37599	5.844	3.86689
3665	ENSG00000118407	FILIP1	0.0199177	0.000275833	0.846483	0.310574	0.397659	0.345925	0.528677	0.636943	0.737594
1358	ENSG00000088387	DOCK9	0.0202415	0.000285229	0.513398	9.11468	12.3664	11.9372	14.2798	16.8955	16.2196
1632	ENSG00000099814	CEP170B	0.0202415	0.000283116	0.406952	4.08194	1.76383	2.85117	5.01651	2.35827	4.04451
2213	ENSG00000104154	SLC30A4	0.0202415	0.000290204	0.329019	3.01166	4.26358	3.834	3.65829	5.61223	4.75284
5339	ENSG00000135838	NPL	0.0202415	0.000289927	0.496139	7.71931	6.44271	6.65337	11.6896	9.26804	8.56959
6537	ENSG00000146072	TNFRSF21	0.0202415	0.000289111	0.784455	2.25163	1.84143	2.10611	3.21155	3.10804	4.4706
7705	ENSG00000160593	JAML	0.0202415	0.000291182	0.431809	8.80386	10.5013	6.92995	11.3592	14.4165	9.60278
10896	ENSG00000185215	TNFAIP2	0.0202415	0.000290983	0.578943	8.34351	5.19291	6.03192	11.7857	8.68052	8.51439
4551	ENSG00000128596	CCDC136	0.0203601	0.00029398	1.17313	1.13731	2.81144	1.52645	2.8057	4.61795	4.31959
4558	ENSG00000128641	MYO1B	0.0209542	0.000303684	0.307532	20.5766	21.8741	22.4347	24.1694	28.8446	27.4551
267	ENSG00000014257	ACPP	0.0209672	0.0003095	0.37987	18.7435	29.5481	16.3499	23.6712	35.4984	23.7423
7953	ENSG00000162946	DISC1	0.0209672	0.000308254	0.981277	0.332127	0.509778	0.387221	0.6657	1.10139	0.688026
7619	ENSG00000159840	ZYX	0.0210002	0.000312242	2.26266	0.293652	0.181009	0.160761	2.04663	0.650909	0.708827
7737	ENSG00000160867	FGFR4	0.0210002	0.000311268	0.854192	2.9569	2.36238	2.56232	4.67006	4.94546	4.57826
11262	ENSG00000188211	NCR3LG1	0.0211174	0.000316251	0.538286	1.21707	0.980772	1.08293	1.82124	1.58886	1.3682
481	ENSG00000047579	DTNBP1	0.021147	0.000318754	0.305482	19.5363	16.0414	16.3978	23.0194	21.0125	20.0529
2966	ENSG00000111450	STX2	0.0211939	0.000321948	0.49465	7.99396	7.42168	9.89131	12.094	11.2894	12.0224
3884	ENSG00000120756	PLS1	0.0213756	0.000331591	0.366759	20.3303	19.4658	23.6251	28.3863	24.8906	28.3701
5655	ENSG00000137965	IFI44	0.0213756	0.000327658	0.80588	8.28922	3.11958	1.80013	15.1578	4.56131	3.59724
3678	ENSG00000118515	SGK1	0.0218557	0.000342978	0.601039	18.992	18.2048	15.5151	33.713	23.5758	23.5527
6562	ENSG00000146386	ABRACL	0.0218557	0.000343732	0.479058	42.5034	26.339	32.8483	50.5948	38.1789	51.5511
7773	ENSG00000161249	DMKN	0.0218557	0.000343607	0.407934	43.0396	23.066	23.5568	51.8288	29.9382	35.2015
15073	ENSG00000249196	TMEM132D-AS1	0.0218972	0.00034556	1.64072	0.956855	1.1375	2.26054	3.30988	4.31024	5.22893
1192	ENSG00000082458	DLG3	0.0219455	0.000351034	0.502578	8.47887	10.0157	11.1222	12.3973	15.8039	13.7084
7563	ENSG00000159164	SV2A	0.0219455	0.000349956	0.846149	0.383433	0.567995	0.419246	0.712	0.895235	0.832212
10562	ENSG00000182534	MXRA7	0.0221377	0.000356484	0.472848	5.69121	7.17539	5.08801	8.5108	8.53117	7.64967
5985	ENSG00000140848	CPNE2	0.0222299	0.000360355	0.525169	3.50281	3.89415	3.49396	5.36233	6.11188	4.33405
4594	ENSG00000129116	PALLD	0.0223769	0.000363941	0.534176	21.6287	16.1866	20.4126	26.7028	27.3683	29.6953
259	ENSG00000013583	HEBP1	0.0223861	0.000365292	0.329245	19.2016	15.4074	17.5097	23.1709	20.7782	21.3371
15718	ENSG00000257027	AC010186.3	0.0224706	0.000367875	-0.305755	11.1715	27.0415	14.7123	9.6398	19.4208	12.5708
7062	ENSG00000152582	SPEF2	0.0224825	0.000370735	0.661232	1.07721	2.36176	1.78032	2.01892	3.04599	2.91299
10502	ENSG00000182118	FAM89A	0.0224825	0.000372897	0.533373	9.21204	5.70053	9.67553	11.6632	9.40128	14.0484
10948	ENSG00000185532	PRKG1	0.0225072	0.000374516	-0.45885	4.89144	6.63957	4.01803	3.48648	4.6902	3.07347
3386	ENSG00000115525	ST3GAL5	0.0227128	0.000382814	0.305653	9.54373	16.012	13.1998	13.17	18.5978	15.5494
7567	ENSG00000159200	RCAN1	0.0227128	0.000381839	0.389598	10.7128	6.24618	9.91068	13.0649	8.69747	13.121
1391	ENSG00000089091	DZANK1	0.0227145	0.000384062	0.493796	4.40926	3.65945	3.5122	6.17808	5.63378	4.54621
8786	ENSG00000167646	DNAAF3	0.0228375	0.000387912	1.40187	1.4181	0.792096	1.08261	2.59183	2.46164	3.51673
349	ENSG00000026652	AGPAT4	0.0228524	0.000393506	0.624012	2.46878	4.82996	4.22279	3.86311	7.29704	6.53854
9902	ENSG00000175906	ARL4D	0.0228524	0.000393625	0.956846	0.794291	0.742652	0.610885	1.62721	1.35146	1.19838
3901	ENSG00000120915	EPHX2	0.0232723	0.000404736	0.411096	11.3831	15.1468	10.1069	16.339	17.666	14.1936
4852	ENSG00000131584	ACAP3	0.0232796	0.000411263	-0.304031	63.9388	59.4439	72.7629	54.3283	44.3265	61.0275
10085	ENSG00000177674	AGTRAP	0.0232796	0.000413668	0.305292	29.2101	17.1539	21.7984	35.3152	22.8276	25.5626
16418	ENSG00000261649	GOLGA6L7	0.0232796	0.000406707	0.84926	1.22457	6.70458	1.08182	2.54535	8.98536	2.27083
15875	ENSG00000258659	TRIM34	0.0232819	0.000417399	0.869417	0.905774	1.28297	1.13441	1.61649	2.59428	1.91682
2853	ENSG00000110080	ST3GAL4	0.0233309	0.000422839	0.715836	3.72275	2.22513	2.24274	5.12796	4.03799	3.97513
6709	ENSG00000148180	GSN	0.0233309	0.000423288	0.836212	2.05627	1.69919	1.36673	4.70587	2.80554	2.05839
11711	ENSG00000197646	PDCD1LG2	0.0233309	0.000420526	0.802632	0.562696	0.972382	0.73291	0.884146	1.66288	1.44753
6901	ENSG00000150722	PPP1R1C	0.02342	0.000426162	0.962057	2.4456	2.69841	1.87733	5.21499	4.79424	3.6634
11651	ENSG00000197296	FITM2	0.0236771	0.000433381	0.377139	3.19192	3.34084	3.76521	3.84891	4.75031	4.81092
5084	ENSG00000133739	LRRCC1	0.023753	0.000438596	0.55788	9.68269	8.44122	8.82342	12.1287	13.6856	13.8604
5577	ENSG00000137460	FHDC1	0.023753	0.00043666	0.532505	0.931082	1.22607	1.34165	1.44508	1.95051	1.64439
8773	ENSG00000167578	RAB4B	0.023753	0.000438587	0.415123	12.2183	14.4134	8.05832	16.6994	16.8943	11.9254
9302	ENSG00000171115	GIMAP8	0.023846	0.000442872	-0.314312	3.6246	4.7116	4.61688	2.90949	3.93442	3.58283
8423	ENSG00000165490	DDIAS	0.0238469	0.00044417	-0.357761	24.8694	18.9166	25.6738	19.4782	14.0082	21.0367
1560	ENSG00000095321	CRAT	0.0243709	0.000466327	0.360939	11.496	11.5018	10.0393	15.5649	13.7145	13.172
5687	ENSG00000138119	MYOF	0.0243709	0.000470709	0.456184	8.64108	7.28436	8.19198	10.7735	10.585	11.6755
9111	ENSG00000169692	AGPAT2	0.0243709	0.000469874	0.415871	9.21873	5.82312	6.12906	10.8958	7.8806	9.09856
9332	ENSG00000171298	GAA	0.0243709	0.000468671	0.576794	4.29577	7.75053	5.15124	6.54094	10.4623	8.31599
9736	ENSG00000174469	CNTNAP2	0.0243709	0.000464437	0.736249	3.20436	2.76259	3.33577	4.89361	5.75029	4.85102
10849	ENSG00000184916	JAG2	0.0243709	0.000462205	0.590498	2.36887	3.94507	2.72631	3.71854	5.11599	4.57237
14648	ENSG00000241978	AKAP2	0.0243709	0.000463732	0.313246	18.3304	23.2303	18.4898	24.931	26.8909	22.527
4107	ENSG00000123612	ACVR1C	0.0246733	0.00048318	1.19946	0.355774	0.46771	0.343635	0.784678	1.10674	0.797506
7184	ENSG00000154265	ABCA5	0.0248612	0.000492006	0.357965	8.92073	12.3557	10.8284	10.7721	16.9009	13.8005
322	ENSG00000023445	BIRC3	0.0253754	0.000508054	0.304103	20.6221	21.8102	24.1471	23.747	29.2188	29.4591
9660	ENSG00000173757	STAT5B	0.0255315	0.000512548	0.496579	8.03837	7.49089	7.62639	10.1373	10.9518	11.6162
692	ENSG00000064886	CHI3L2	0.0255385	0.000523061	0.662457	3.62995	6.02759	2.56489	5.76671	9.31098	4.14426
1058	ENSG00000077238	IL4R	0.0255385	0.000518125	1.07659	1.65543	2.12343	2.5748	3.49661	4.58688	5.29403
3008	ENSG00000111752	PHC1	0.0255385	0.000521164	1.12307	0.643349	1.71545	2.05495	1.91047	3.63439	3.37513
14144	ENSG00000235162	C12orf75	0.0255385	0.000522869	0.341197	15.6636	18.7502	18.537	20.2025	24.6153	22.2566
8241	ENSG00000164300	SERINC5	0.0256285	0.00053238	0.660707	1.35914	1.75888	1.61259	2.09698	2.89546	2.50836
8609	ENSG00000166548	TK2	0.0256285	0.000531121	0.408134	7.85695	14.4423	9.51802	11.3011	16.884	13.2257
9103	ENSG00000169641	LUZP1	0.0256285	0.00053188	0.415447	9.8794	9.57881	13.5365	15.1628	12.5127	16.0178
11710	ENSG00000197635	DPP4	0.0256324	0.000533836	0.766309	1.88332	3.41385	2.64311	2.95059	5.63064	5.03344
586	ENSG00000056558	TRAF1	0.0258722	0.000541021	0.539488	0.737079	1.19531	0.562432	1.13284	1.50852	0.890332
3629	ENSG00000117707	PROX1	0.0258722	0.000546954	1.16014	0.919395	1.87525	0.62538	2.21961	2.83422	1.91296
9796	ENSG00000175040	CHST2	0.0258722	0.000542488	0.420484	1.28759	1.2803	1.21678	1.73485	1.68509	1.64494
3067	ENSG00000112218	GPR63	0.025875	0.000548611	0.384542	1.34395	1.54708	1.80988	1.69045	2.22032	2.23051
9558	ENSG00000172992	DCAKD	0.0260476	0.000557863	0.352421	9.97282	10.4438	10.565	13.2042	13.5669	12.7828
1574	ENSG00000095739	BAMBI	0.0260693	0.000559728	-0.304505	11.7264	24.3784	6.59558	10.2367	17.5575	5.56934
3550	ENSG00000116990	MYCL	0.0267956	0.000581075	0.423148	2.51823	3.86947	3.48388	3.64568	4.82709	4.65036
667	ENSG00000063761	ADCK1	0.0268204	0.000583508	0.419898	7.91681	6.36828	6.8471	11.3823	7.90562	9.18582
4055	ENSG00000123094	RASSF8	0.0268288	0.000590435	0.453013	7.62351	8.28406	8.13803	10.4535	11.7383	10.7439
9377	ENSG00000171608	PIK3CD	0.0268288	0.000588188	0.50569	3.16977	2.59166	2.75149	4.66679	4.03032	3.43953
5433	ENSG00000136425	CIB2	0.026835	0.000592011	0.801204	4.10664	2.94367	2.7418	5.88161	5.37826	5.54411
9602	ENSG00000173281	PPP1R3B	0.0268617	0.000594043	1.17715	0.154272	0.293118	0.176676	0.330461	0.595221	0.469657
8720	ENSG00000167280	ENGASE	0.0269895	0.000598318	-0.454345	14.1996	14.874	17.3001	10.8851	10.4343	12.5067
5009	ENSG00000132879	FBXO44	0.0274021	0.000611877	0.804898	2.06938	1.71411	1.65464	3.47704	3.1845	2.82635
5445	ENSG00000136514	RTP4	0.027536	0.000617779	0.916271	1.66043	0.836567	1.09145	2.60748	2.1278	1.83673
9704	ENSG00000174137	FAM53A	0.027536	0.000617823	2.00666	0.288059	0.281323	0.106966	1.02134	0.711497	0.774073
4029	ENSG00000122707	RECK	0.0279593	0.000630323	0.57344	1.34353	1.7914	2.10215	2.01298	2.62456	3.15556
9503	ENSG00000172572	PDE3A	0.0281258	0.000635585	-0.522528	2.84695	1.63287	1.21662	2.23617	1.15909	0.736165
1376	ENSG00000088899	LZTS3	0.0285387	0.000649042	0.480737	1.68313	1.60305	1.23579	2.73469	1.86647	1.77514
5592	ENSG00000137507	LRRC32	0.0286107	0.000654223	Inf	0	0.209846	0.0942215	0.0686764	0.622376	0.535763
10962	ENSG00000185650	ZFP36L1	0.0286107	0.000653482	0.427632	2.38705	4.17735	2.69435	3.32744	5.62072	3.49546
7017	ENSG00000152127	MGAT5	0.0286878	0.000660765	0.313962	17.8649	16.4194	16.4245	21.2881	21.3187	20.3934
8689	ENSG00000167077	MEI1	0.0286878	0.000662146	-0.345166	51.5466	82.0182	49.1479	42.5555	57.5762	41.3714
3569	ENSG00000117215	PLA2G2D	0.0289492	0.000677369	0.877138	1.0437	0.648743	0.483771	2.26646	0.864587	1.03578
7168	ENSG00000154122	ANKH	0.0289492	0.000676044	1.81129	0.120076	0.648874	1.34941	0.750646	2.28434	2.65045
18584	ENSG00000284976	BX255925.3	0.0289492	0.000673478	-0.302874	11.0194	7.64578	8.84133	9.28877	6.14618	6.95043
12494	ENSG00000211898	IGHD	0.0291346	0.000684086	0.570588	2.04263	3.59082	2.97458	3.46175	4.73591	4.35915
1249	ENSG00000084764	MAPRE3	0.0299826	0.000711343	0.795821	2.47373	1.44463	2.17349	4.58316	2.9148	3.04223
10708	ENSG00000183723	CMTM4	0.0305469	0.00072965	0.358421	6.28359	6.21734	7.90191	7.54045	8.42589	10.2381
3833	ENSG00000120162	MOB3B	0.0305717	0.000735164	0.671989	0.445058	0.943247	0.895425	0.874871	1.30905	1.32751
5028	ENSG00000133055	MYBPH	0.0305717	0.000734282	0.442611	5.58412	2.57072	2.32667	7.08344	3.66244	3.23182
7929	ENSG00000162804	SNED1	0.030952	0.00074597	0.513158	3.36353	5.84513	3.48694	4.90395	7.45661	5.44973
17176	ENSG00000270164	LINC01480	0.0312278	0.000765216	0.455008	24.8504	20.1535	11.0504	38.0543	23.5655	15.8963
4986	ENSG00000132694	ARHGEF11	0.0318447	0.000782871	0.417591	8.29569	8.14896	8.73615	11.1509	11.3397	11.1298
5844	ENSG00000139445	FOXN4	0.0319569	0.000787343	0.782687	0.962334	0.819007	0.530236	1.52806	1.22196	1.13951
2545	ENSG00000106605	BLVRA	0.032078	0.000792875	0.597899	6.0781	3.33535	3.59436	9.34736	5.03368	5.36925
17380	ENSG00000272094	AC091614.1	0.032078	0.000793772	0.682806	3.13551	3.79439	4.37903	4.30558	7.32706	6.83127
4914	ENSG00000132274	TRIM22	0.032232	0.000799313	0.997238	1.27913	2.62379	1.82781	3.45805	4.82603	2.9238
3554	ENSG00000117013	KCNQ4	0.0324187	0.000809962	0.704904	0.613879	0.610072	0.717382	0.986365	0.938126	1.2575
3981	ENSG00000122042	UBL3	0.0324187	0.000810903	0.431322	7.81657	7.84118	7.83204	9.25114	11.5422	11.0233
10422	ENSG00000181191	PJA1	0.0324187	0.000810449	0.677817	1.37207	1.6094	1.58311	2.55117	2.81853	1.99031
13003	ENSG00000223749	MIR503HG	0.0324187	0.000807215	1.12108	3.41447	1.97193	1.28148	6.1809	3.73943	3.84158
946	ENSG00000073150	PANX2	0.0325449	0.000818234	1.24563	0.177366	0.20111	0.227472	0.650985	0.402307	0.413062
4890	ENSG00000131981	LGALS3	0.0325449	0.000819299	0.421236	27.7295	25.338	21.4421	42.7237	30.3252	27.9206
673	ENSG00000064199	SPA17	0.0332852	0.000845084	0.704019	3.28729	2.9975	2.70097	4.59491	4.79881	5.21793
5569	ENSG00000137393	RNF144B	0.0332852	0.000842622	0.461032	8.78299	9.32536	4.98557	11.4966	11.8739	7.80213
1450	ENSG00000090534	THPO	0.0334718	0.000857038	0.696229	3.37515	2.26274	3.23761	5.94952	3.48028	5.07944
3427	ENSG00000115919	KYNU	0.0334718	0.000860485	0.544332	4.48384	4.99535	3.95306	6.02475	7.5453	6.04108
9038	ENSG00000169193	CCDC126	0.0334718	0.000854691	0.517129	6.03126	4.03315	5.63672	7.86058	6.26447	8.1612
861	ENSG00000070371	CLTCL1	0.0336785	0.00086953	0.825905	1.00078	1.38646	1.2694	1.38873	2.97091	2.37797
18360	ENSG00000280798	LINC00294	0.0337131	0.000873774	0.326386	2.71579	3.99155	3.67965	3.85335	4.80374	4.24798
11031	ENSG00000186088	GSAP	0.0342184	0.000894491	0.399728	7.99319	10.284	11.307	9.56949	15.22	14.6526
138	ENSG00000007866	TEAD3	0.0343675	0.000915819	1.2925	0.262375	0.230226	0.356377	0.827877	0.548709	0.696507
4833	ENSG00000131401	NAPSB	0.0343675	0.000908592	0.92305	3.685	5.41956	2.89769	9.59814	7.66553	5.36193
8161	ENSG00000164008	C1orf50	0.0343675	0.000906606	0.684049	5.4679	7.80647	4.97948	9.36177	11.4436	8.22804
9003	ENSG00000168939	SPRY3	0.0343675	0.000922231	0.521168	0.287459	0.682545	0.357968	0.453283	0.787766	0.581364
10919	ENSG00000185361	TNFAIP8L1	0.0343675	0.00091952	0.398576	1.37984	1.93363	2.1038	1.70289	2.45766	3.07218
5466	ENSG00000136717	BIN1	0.0346937	0.000942298	1.23167	0.458201	0.316614	0.4567	1.28895	0.794165	0.838258
5274	ENSG00000135423	GLS2	0.0352246	0.00096145	0.580913	3.25444	2.19899	2.68835	5.24249	2.87213	4.27623
8220	ENSG00000164188	RANBP3L	0.0352246	0.000962391	1.53812	0.101613	0.220154	0.140188	0.264986	0.466372	0.621567
1163	ENSG00000081181	ARG2	0.0352249	0.000964288	0.480853	7.63749	5.00893	4.4132	9.27134	7.4385	6.65388
11555	ENSG00000196781	TLE1	0.0352448	0.000966726	0.472466	3.86017	6.43402	6.53223	5.41953	8.98189	8.90227
606	ENSG00000058668	ATP2B4	0.035294	0.00100626	1.3185	0.516442	0.995684	1.43224	1.84407	2.81479	2.2012
1926	ENSG00000101307	SIRPB1	0.035294	0.000979793	0.489661	12.2566	16.0031	14.0304	20.5745	19.2528	19.2322
5397	ENSG00000136153	LMO7	0.035294	0.000979098	0.336726	13.1328	28.5679	17.0775	18.4618	32.068	21.7976
6565	ENSG00000146411	SLC2A12	0.035294	0.00098638	1.5241	0.0755754	0.0825715	0.088369	0.25454	0.350155	0.147196
7196	ENSG00000154447	SH3RF1	0.035294	0.000998021	0.394083	2.70005	3.68042	3.97902	3.95441	4.59821	4.93478
9208	ENSG00000170396	ZNF804A	0.035294	0.00100261	0.397131	1.56128	1.55551	2.1675	2.25909	2.15871	2.46506
12574	ENSG00000213366	GSTM2	0.035294	0.00097102	0.401489	8.74798	6.53683	6.2026	11.6693	9.48269	7.38677
15914	ENSG00000258875	AL135818.1	0.035294	0.000995407	#NAME?	0.0617719	0.922919	0.728438	0	0.17473	0.23913
16274	ENSG00000260912	AL158206.1	0.035294	0.000978569	0.533897	1.53836	1.58624	1.71727	2.25694	2.19811	2.56361
1244	ENSG00000084676	NCOA1	0.0354537	0.00101622	0.560737	8.841	8.53673	10.8395	11.2313	14.9322	15.6547
807	ENSG00000068305	MEF2A	0.0355817	0.0010239	0.365822	7.61485	10.0327	9.28567	11.2896	11.4358	11.7576
15213	ENSG00000250510	GPR162	0.0359417	0.00103793	0.413813	5.2483	8.99865	6.43695	8.25103	10.8258	8.04668
8943	ENSG00000168502	MTCL1	0.0359807	0.00104099	0.860687	1.80385	2.96532	2.4165	4.4474	4.04747	4.29979
2366	ENSG00000105290	APLP1	0.0363003	0.00105559	1.6473	0.468325	0.198578	0.575401	1.22059	0.966927	1.39362
8920	ENSG00000168386	FILIP1L	0.0363003	0.00105608	1.72811	0.132641	0.135141	0.0503996	0.509784	0.337832	0.190742
13193	ENSG00000225637	AP001046.1	0.0364541	0.00106686	-1.02121	0.623215	0.448063	0.530472	0.301448	0.199059	0.295258
14693	ENSG00000242574	HLA-DMB	0.0364541	0.00106536	0.370364	6.07013	7.20149	5.57174	8.22515	8.02627	7.96941
15625	ENSG00000255769	GOLGA2P10	0.0364541	0.00107425	0.374452	9.96566	10.0787	8.73851	12.2067	12.9434	12.1022
7838	ENSG00000162174	ASRGL1	0.036745	0.00109269	0.488164	10.955	6.00377	6.87189	15.9261	8.26846	9.47183
12710	ENSG00000214290	COLCA2	0.036745	0.00109221	0.462261	5.13773	5.22757	4.33985	8.0644	6.23241	6.06431
9458	ENSG00000172243	CLEC7A	0.0367956	0.00109814	0.71086	3.0291	4.83377	4.80477	6.54301	6.54574	7.20289
8561	ENSG00000166311	SMPD1	0.0368968	0.00110314	0.32706	8.53387	7.54312	6.97803	11.2102	9.50258	8.32418
7729	ENSG00000160789	LMNA	0.0374287	0.00112897	0.305013	20.3412	15.2343	13.5139	22.9459	18.3812	18.7221
8203	ENSG00000164136	IL15	0.0374287	0.00112557	0.43357	4.64542	6.64813	8.56898	6.99999	8.50445	10.9512
11182	ENSG00000187601	MAGEH1	0.0374287	0.00112909	0.309593	12.8828	10.683	12.863	14.3323	13.8012	17.0373
9057	ENSG00000169258	GPRIN1	0.0378757	0.00115477	0.908022	0.339274	0.19611	0.174805	0.52046	0.380009	0.388552
10856	ENSG00000184979	USP18	0.0378806	0.00115696	1.01825	0.37592	0.384474	0.30514	0.661006	0.890583	0.62252
7811	ENSG00000161921	CXCL16	0.0380437	0.00116554	0.771499	2.8696	2.9511	3.06815	6.67048	4.47217	4.33252
14753	ENSG00000243648	AC109454.1	0.0380885	0.00116944	0.828031	3.55633	5.32099	3.85851	7.77106	7.9018	6.65264
5959	ENSG00000140545	MFGE8	0.0382767	0.0011823	1.18754	2.29346	3.01406	1.36972	4.67812	4.85333	4.92737
12356	ENSG00000205795	CYS1	0.038675	0.00120405	0.433773	4.13007	4.02368	2.72532	5.32172	5.33122	3.9342
12659	ENSG00000213931	HBE1	0.0389439	0.0012166	0.966401	1.08868	2.02046	1.78142	2.96275	3.56995	2.76379
8229	ENSG00000164241	C5orf63	0.0390071	0.00122067	0.888919	2.2496	1.69831	2.27047	3.69434	3.93251	3.79143
10727	ENSG00000183826	BTBD9	0.0390297	0.00122557	0.946018	0.66376	0.702512	0.704412	1.54386	1.40302	1.08432
18142	ENSG00000277534	AC007996.1	0.0390297	0.00122365	0.491358	1.16402	1.35199	1.19382	1.81352	1.79909	1.59969
4203	ENSG00000124602	UNC5CL	0.0391662	0.00123616	-0.575283	3.5313	4.49847	4.3902	2.24867	2.55291	3.67274
5641	ENSG00000137868	STRA6	0.0392003	0.00124285	0.642662	2.20719	1.45546	1.55688	2.94975	2.56927	2.51121
4075	ENSG00000123240	OPTN	0.039465	0.00126134	0.353421	17.326	17.3771	15.3239	21.1261	25.0422	18.1855
5341	ENSG00000135845	PIGC	0.039465	0.00126254	0.331042	11.9836	11.3367	10.3283	15.828	13.4254	13.1435
13914	ENSG00000232859	LYRM9	0.0394905	0.00126752	2.94696	0.032054	0.0927914	0.0373843	0.651126	0.541872	0.144507
8960	ENSG00000168676	KCTD19	0.0399319	0.00128391	0.761901	2.68877	3.80972	2.74216	4.21569	6.09008	5.33471
14842	ENSG00000244682	FCGR2C	0.0400216	0.00129109	0.45986	9.71594	6.23418	6.22359	13.1916	9.59365	7.75032
3518	ENSG00000116741	RGS2	0.0401591	0.00130071	0.731587	2.21756	2.16216	1.86823	4.21776	3.54984	2.739
8355	ENSG00000164976	MYORG	0.0401591	0.00130415	0.335832	1.58767	1.89868	1.86279	2.11401	2.29255	2.32936
8680	ENSG00000166974	MAPRE2	0.0403476	0.00131243	1.04761	2.38688	0.763907	0.987942	3.50121	2.11257	2.15111
212	ENSG00000011198	ABHD5	0.040361	0.00131504	0.301248	13.5906	8.55675	10.0663	15.8017	11.1985	12.3769
444	ENSG00000040531	CTNS	0.0406754	0.00134842	-0.367951	27.4996	22.3266	25.2123	21.8717	17.9196	18.3763
3897	ENSG00000120896	SORBS3	0.0406754	0.00134788	0.474766	9.00473	11.5564	11.3234	14.4129	16.3077	13.455
9115	ENSG00000169715	MT1E	0.0406754	0.00135148	0.304667	31.9486	24.6893	22.4119	34.5942	31.9597	30.1283
10561	ENSG00000182518	FAM104B	0.0406754	0.00134988	0.35274	11.2072	9.73205	9.14681	14.7097	10.9982	12.8412
11902	ENSG00000198681	MAGEA1	0.0406754	0.0013452	0.448945	1.81107	2.71826	3.98597	2.72592	3.72516	4.91517
8967	ENSG00000168758	SEMA4C	0.0407458	0.00136475	-0.311098	9.26087	8.33514	9.95566	7.53305	7.3208	7.29719
7079	ENSG00000152804	HHEX	0.0412674	0.00139664	0.476462	3.00157	2.56975	2.61964	4.79573	3.29715	3.44172
9201	ENSG00000170340	B3GNT2	0.041477	0.00141151	0.328026	17.4005	13.1127	15.907	19.6509	17.8153	20.507
4464	ENSG00000127507	ADGRE2	0.0416869	0.00142313	0.654967	1.14636	0.991615	1.86156	2.15286	1.5479	2.47901
150	ENSG00000008277	ADAM22	0.0421637	0.00145072	0.304547	6.32407	6.29935	5.13416	8.06342	7.48176	6.38664
5747	ENSG00000138623	SEMA7A	0.0421637	0.00144995	0.457693	1.73068	1.89583	1.97467	2.53415	2.3301	2.84212
23	ENSG00000003249	DBNDD1	0.0424686	0.00146349	0.689777	1.83353	1.11578	1.15754	2.41726	2.28762	1.79733
7647	ENSG00000160179	ABCG1	0.0425607	0.00147123	0.3482	3.71946	5.85012	5.28037	4.37166	8.34256	6.49859
14061	ENSG00000234283	LINC01731	0.0425607	0.00147083	1.20689	2.57992	3.06253	1.66126	5.77557	6.44174	4.33969
1500	ENSG00000091972	CD200	0.0432145	0.00151935	0.402311	3.9191	5.35033	4.27798	5.41	7.59421	5.04021
2956	ENSG00000111335	OAS2	0.0433035	0.00153224	0.300126	51.4732	57.4428	60.7164	69.7786	72.181	66.5303
15728	ENSG00000257151	PWAR6	0.0435649	0.00155505	-0.397759	1.19354	1.44153	1.60895	0.909427	1.02094	1.30383
18541	ENSG00000284681	AC007240.1	0.0435649	0.00155401	-0.310458	9.87807	13.9113	15.0015	8.18793	10.1203	13.0448
10550	ENSG00000182459	TEX19	0.0436021	0.00156575	0.358025	2.46343	5.99456	3.2877	3.41828	7.31252	4.08926
16210	ENSG00000260597	AC012531.1	0.0436021	0.00156533	Inf	0	0.0330004	0.0109874	0.0707439	0.0817335	0.111388
7311	ENSG00000155962	CLIC2	0.0436253	0.00156892	0.365403	36.6641	16.9166	24.3469	44.6013	25.2057	28.7174
4861	ENSG00000131724	IL13RA1	0.0438176	0.00157849	0.399775	23.3869	18.3751	18.4904	26.7519	27.3831	24.9082
980	ENSG00000074706	IPCEF1	0.0440063	0.00159954	0.346532	15.3806	23.5382	17.2353	18.9337	28.0818	24.1244
11069	ENSG00000186350	RXRA	0.0440063	0.00160388	0.813544	0.747542	1.30082	1.22209	1.8401	1.72836	2.02853
11827	ENSG00000198246	SLC29A3	0.0440063	0.00159828	0.421188	2.35517	1.96188	1.84058	3.47215	2.47323	2.37769
5425	ENSG00000136295	TTYH3	0.0442258	0.00161657	0.732981	1.29525	2.08217	2.00066	2.19703	3.47762	3.24243
15646	ENSG00000256043	CTSO	0.0442258	0.001619	0.676711	0.430698	0.613233	0.592044	0.778664	0.976098	0.840309
7934	ENSG00000162836	ACP6	0.0442981	0.00162403	0.382775	12.0511	11.1014	12.2588	16.1969	14.6563	15.3136
17776	ENSG00000273983	HIST1H3G	0.0444131	0.00163539	0.327884	2.90123	3.42404	3.02919	3.85899	3.93769	3.91598
6847	ENSG00000149639	SOGA1	0.044551	0.00164525	0.528346	0.622731	1.08969	0.989364	1.11688	1.50779	1.19608
1685	ENSG00000100100	PIK3IP1	0.0448392	0.00165831	0.384994	2.75258	4.39682	2.62247	4.28799	5.10064	3.23143
7868	ENSG00000162433	AK4	0.044894	0.00166756	0.9772	0.852119	0.860503	0.592561	1.35389	2.06704	1.18455
6378	ENSG00000144369	FAM171B	0.0449937	0.00167368	1.89933	0.0815687	0.0764438	0.0393554	0.312764	0.204323	0.199342
2900	ENSG00000110841	PPFIBP1	0.0451409	0.001684	0.338599	12.1866	12.9854	12.2171	16.0214	16.1491	15.1092
6940	ENSG00000151240	DIP2C	0.0455693	0.00171466	0.791815	0.259413	0.491055	0.2871	0.399277	0.818157	0.580931
4760	ENSG00000130768	SMPDL3B	0.0457586	0.00172602	0.347809	11.6508	6.77279	7.89559	15.2511	9.52384	8.8409
16319	ENSG00000261114	AC012181.1	0.0460253	0.0017417	-0.47676	9.94973	16.4483	9.13355	6.01625	12.6892	7.26532
3257	ENSG00000114450	GNB4	0.0463174	0.00176021	0.399843	10.0466	7.69966	9.94479	12.2266	11.9071	12.1358
4718	ENSG00000130528	HRC	0.0465347	0.00177725	0.554458	1.69355	2.42824	1.47726	2.72186	3.20151	2.20828
6013	ENSG00000141068	KSR1	0.0465347	0.00177846	0.822379	2.58942	2.06748	2.26715	4.77298	3.44347	4.08339
2902	ENSG00000110848	CD69	0.046742	0.00180008	0.617604	1.32095	3.70653	2.02905	1.99779	5.9806	3.00334
12381	ENSG00000206341	HLA-H	0.0470188	0.00181463	0.415402	6.33055	4.82395	3.76508	7.82483	6.71693	5.18942
10051	ENSG00000177383	MAGEF1	0.0470414	0.00182055	0.51234	6.95647	4.9173	4.89827	8.10341	7.68291	7.81006
346	ENSG00000026103	FAS	0.0470431	0.00182821	1.06607	0.632116	0.786828	0.513378	1.15607	1.28772	1.57421
3675	ENSG00000118503	TNFAIP3	0.0470431	0.00182976	0.414489	4.67734	7.18662	6.37097	6.42205	10.3319	7.64181
5258	ENSG00000135314	KHDC1	0.0470431	0.00183072	0.439313	4.86794	4.34643	5.34142	7.59645	5.53095	6.70599
10408	ENSG00000181029	TRAPPC5	0.0470431	0.00182896	0.342981	26.3189	28.8293	23.0417	38.2455	32.3615	28.8237
10238	ENSG00000179104	TMTC2	0.0471028	0.00185326	0.470396	0.793304	1.43514	1.18337	1.12814	2.12385	1.49547
91	ENSG00000006118	TMEM132A	0.0473443	0.00186785	0.787806	2.82743	2.1442	2.99417	3.92726	4.9351	4.81958
11506	ENSG00000196517	SLC6A9	0.0475159	0.00187717	-0.327508	6.98116	24.9328	3.50003	6.1245	17.46	2.88328
5597	ENSG00000137558	PI15	0.0476943	0.00189446	0.711697	1.08282	2.5397	1.70422	1.95126	3.03577	3.47542
5556	ENSG00000137267	TUBB2A	0.0477526	0.00189934	0.831526	1.37609	0.570685	1.41903	2.5478	1.34031	1.83911
5291	ENSG00000135503	ACVR1B	0.0478151	0.00190952	1.3996	0.286937	0.298646	0.431594	0.618853	0.536294	2.04641
8756	ENSG00000167524	SGK494	0.0478151	0.00190698	-0.339687	19.0793	26.082	22.0532	14.5581	18.8675	19.7146
9960	ENSG00000176485	PLA2G16	0.0480485	0.00192142	0.338097	14.3598	9.68486	10.3732	19.8674	11.528	12.723
8228	ENSG00000164237	CMBL	0.0481144	0.00192664	0.582117	4.19524	2.96479	3.72453	6.23065	5.05267	4.93709
2908	ENSG00000110881	ASIC1	0.0489416	0.00197027	2.06235	0.0894109	0.0571984	0.0761904	0.238328	0.422214	0.282132
5414	ENSG00000136244	IL6	0.0492558	0.00199371	0.321944	14.9136	13.174	11.0392	19.0845	15.8837	13.9748
8998	ENSG00000168916	ZNF608	0.0492558	0.00199614	0.393298	4.74585	9.39665	5.50216	5.45535	12.213	8.34368
15581	ENSG00000255319	ENPP7P8	0.0492558	0.00198778	3.83279	0.0844131	0.388202	0.122913	2.54323	3.48375	1.31519
11747	ENSG00000197872	FAM49A	0.0495975	0.00201265	0.761703	3.54418	3.6098	2.28015	4.71679	5.69353	5.29445
1361	ENSG00000088538	DOCK3	0.0497665	0.00202601	0.614607	0.176241	0.274485	0.174967	0.335627	0.380983	0.237609
2570	ENSG00000106829	TLE4	0.0497665	0.00203194	0.327994	12.263	16.6006	14.3406	16.6982	20.9112	16.5366
7609	ENSG00000159685	CHCHD6	0.0497665	0.00202336	0.386652	8.26365	8.20163	8.07016	11.457	9.78404	10.903
11999	ENSG00000198959	TGM2	0.0497665	0.00203503	0.96684	0.308234	0.336538	0.240413	0.590368	0.547725	0.575877
4400	ENSG00000126709	IFI6	0.0497751	0.00204396	1.25908	2.83511	1.03465	1.66601	4.96609	4.23783	3.18381
4784	ENSG00000130956	HABP4	0.0497751	0.00205459	0.661631	1.29215	0.450281	0.363792	1.9646	0.67811	0.628909
15239	ENSG00000250829	AC108865.1	0.0498335	0.00205968	2.51659	0.0995999	0.618433	0.228816	0.882694	2.58718	1.15641
12489	ENSG00000211890	IGHA2	0.0498539	0.0020632	1.21202	0.376233	1.00429	0.809424	1.36017	2.38176	1.17374
1468	ENSG00000090975	PITPNM2	0.04993	0.00207841	0.764717	1.16053	1.52006	1.35326	1.69888	2.14341	3.21545
14973	ENSG00000247796	AC008966.1	0.04993	0.00208173	0.488303	2.30306	2.05585	2.71698	3.79321	3.00547	3.1149
415	ENSG00000036672	USP2	0.0499794	0.00208717	1.16472	0.570949	0.7975	0.633669	1.83467	1.28728	1.3766
