## Supplementary Table 3 for "The BLIMP1 – EZH2 nexus in a non-Hodgkin lymphoma"

### Sheet: 20181127_BLIMP1_tazemetostat_co
target_id	gene
ENSG00000101307	SIRPB1
ENSG00000131401	NAPSB
ENSG00000139211	AMIGO2
ENSG00000126016	AMOT
ENSG00000152778	IFIT5
ENSG00000184557	SOCS3
ENSG00000136960	ENPP2
ENSG00000137393	RNF144B
ENSG00000152804	HHEX
ENSG00000258659	TRIM34
ENSG00000185745	IFIT1
ENSG00000197629	MPEG1
ENSG00000118407	FILIP1
ENSG00000132274	TRIM22
ENSG00000078401	EDN1
ENSG00000074706	IPCEF1
ENSG00000198053	SIRPA
ENSG00000100100	PIK3IP1
ENSG00000198246	SLC29A3
ENSG00000242574	HLA-DMB
ENSG00000184014	DENND5A
ENSG00000119917	IFIT3
ENSG00000106605	BLVRA
ENSG00000117707	PROX1
ENSG00000126353	CCR7
ENSG00000126709	IFI6
ENSG00000125148	MT2A
ENSG00000138119	MYOF
ENSG00000270164	LINC01480
ENSG00000059378	PARP12
ENSG00000118515	SGK1
ENSG00000164237	CMBL
ENSG00000111331	OAS3
ENSG00000162645	GBP2
ENSG00000106829	TLE4
ENSG00000166900	STX3
ENSG00000112149	CD83
ENSG00000177606	JUN
ENSG00000147394	ZNF185
ENSG00000168502	MTCL1
ENSG00000104972	LILRB1
ENSG00000130528	HRC
ENSG00000126259	KIRREL2
ENSG00000101916	TLR8
ENSG00000170873	MTSS1
ENSG00000088538	DOCK3
ENSG00000005187	ACSM3
ENSG00000119280	C1orf198
ENSG00000167578	RAB4B
ENSG00000148180	GSN
ENSG00000111335	OAS2
ENSG00000137965	IFI44
ENSG00000149639	SOGA1
ENSG00000171608	PIK3CD
ENSG00000131981	LGALS3
ENSG00000035720	STAP1
ENSG00000090104	RGS1
ENSG00000184979	USP18
ENSG00000014257	ACPP
ENSG00000153898	MCOLN2
ENSG00000185650	ZFP36L1
ENSG00000196954	CASP4
ENSG00000135503	ACVR1B
ENSG00000205413	SAMD9
ENSG00000133055	MYBPH
ENSG00000138623	SEMA7A
ENSG00000168961	LGALS9
ENSG00000136244	IL6
ENSG00000115415	STAT1
ENSG00000132530	XAF1
ENSG00000111224	PARP11
ENSG00000213366	GSTM2
ENSG00000177409	SAMD9L
ENSG00000110848	CD69
ENSG00000159840	ZYX
ENSG00000116990	MYCL
ENSG00000136514	RTP4
ENSG00000161921	CXCL16
ENSG00000021355	SERPINB1
ENSG00000123684	LPGAT1
ENSG00000143315	PIGM
ENSG00000164300	SERINC5
ENSG00000186088	GSAP
ENSG00000152217	SETBP1
ENSG00000084764	MAPRE3
ENSG00000112299	VNN1
ENSG00000185215	TNFAIP2
ENSG00000154447	SH3RF1
ENSG00000166548	TK2
ENSG00000197872	FAM49A
ENSG00000181191	PJA1
ENSG00000110492	MDK
ENSG00000198681	MAGEA1
ENSG00000132879	FBXO44
ENSG00000176871	WSB2
ENSG00000137460	FHDC1
ENSG00000130956	HABP4
ENSG00000144843	ADPRH
ENSG00000158457	TSPAN33
ENSG00000111752	PHC1
ENSG00000198959	TGM2
ENSG00000138814	PPP3CA
ENSG00000157514	TSC22D3
ENSG00000026652	AGPAT4
ENSG00000117091	CD48
ENSG00000172243	CLEC7A
ENSG00000175906	ARL4D
ENSG00000107779	BMPR1A
ENSG00000128596	CCDC136
ENSG00000157240	FZD1
ENSG00000119408	NEK6
ENSG00000054965	FAM168A
ENSG00000142677	IL22RA1
ENSG00000146411	SLC2A12
ENSG00000197646	PDCD1LG2
ENSG00000174469	CNTNAP2
ENSG00000117602	RCAN3
ENSG00000099814	CEP170B
ENSG00000169641	LUZP1
ENSG00000162636	FAM102B
ENSG00000105971	CAV2
ENSG00000125144	MT1G
ENSG00000244682	FCGR2C
ENSG00000026103	FAS
ENSG00000117016	RIMS3
ENSG00000175215	CTDSP2
ENSG00000108219	TSPAN14
ENSG00000069966	GNB5
ENSG00000154122	ANKH
ENSG00000064886	CHI3L2
ENSG00000152582	SPEF2
ENSG00000160179	ABCG1
ENSG00000272094	AC091614.1
ENSG00000204397	CARD16
ENSG00000116574	RHOU
ENSG00000073150	PANX2
ENSG00000166974	MAPRE2
ENSG00000132932	ATP8A2
ENSG00000104154	SLC30A4
ENSG00000089091	DZANK1
ENSG00000105854	PON2
ENSG00000168386	FILIP1L
ENSG00000133048	CHI3L1
ENSG00000248713	AC083902.2
ENSG00000249196	TMEM132D-AS1
ENSG00000121481	RNF2
ENSG00000127947	PTPN12
ENSG00000101017	CD40
ENSG00000011198	ABHD5
ENSG00000144118	RALB
ENSG00000022267	FHL1
ENSG00000136425	CIB2
ENSG00000110881	ASIC1
ENSG00000159200	RCAN1
ENSG00000173281	PPP1R3B
ENSG00000256043	CTSO
ENSG00000173542	MOB1B
ENSG00000120278	PLEKHG1
ENSG00000013583	HEBP1
ENSG00000146386	ABRACL
ENSG00000176485	PLA2G16
ENSG00000150722	PPP1R1C
ENSG00000110002	VWA5A
ENSG00000123612	ACVR1C
ENSG00000140848	CPNE2
ENSG00000171130	ATP6V0E2
ENSG00000132694	ARHGEF11
ENSG00000114450	GNB4
ENSG00000143507	DUSP10
ENSG00000153814	JAZF1
ENSG00000090975	PITPNM2
ENSG00000068305	MEF2A
ENSG00000056558	TRAF1
ENSG00000149218	ENDOD1
ENSG00000184232	OAF
ENSG00000084676	NCOA1
ENSG00000101439	CST3
ENSG00000106330	MOSPD3
ENSG00000180660	MAB21L1
ENSG00000231389	HLA-DPA1
ENSG00000172164	SNTB1
ENSG00000155016	CYP2U1
ENSG00000135845	PIGC
ENSG00000223749	MIR503HG
