## Supplementary Table 4 for "The BLIMP1 – EZH2 nexus in a non-Hodgkin lymphoma"

### Sheet: 20181127_BLIMP1_tazemetostat_co
target_id	gene
ENSG00000172572	PDE3A
ENSG00000284976	BX255925.3
ENSG00000257151	PWAR6
ENSG00000225637	AP001046.1
ENSG00000061676	NCKAP1
ENSG00000165490	DDIAS
ENSG00000261114	AC012181.1
