## Supplementary Table 7 for "The BLIMP1 – EZH2 nexus in a non-Hodgkin lymphoma"

### Sheet: EVTable-5_BLIMP1_peaks_in_RPCI-
chr1	8182487	8182817
chr1	9529135	9529508
chr1	9626203	9626598
chr1	16387219	16387531
chr1	17319613	17319845
chr1	17536392	17536647
chr1	32962275	32962610
chr1	35637388	35637683
chr1	40795504	40795825
chr1	42855724	42856036
chr1	51156807	51157109
chr1	51246997	51247277
chr1	70451092	70451374
chr1	77926567	77926845
chr1	89128857	89129132
chr1	111204223	111204604
chr1	112713892	112714306
chr1	112770169	112770440
chr1	113703961	113704234
chr1	114482679	114482985
chr1	116794796	116795130
chr1	148598353	148598672
chr1	149473055	149473273
chr1	149633586	149633958
chr1	153945875	153946357
chr1	155637474	155637759
chr1	161962461	161962759
chr1	206049297	206049562
chr1	211938780	211939038
chr1	212566960	212567170
chr1	214018893	214019183
chr1	219988504	219988763
chr1	234978484	234978860
chr1	237506963	237507314
chr1	241817887	241818173
chr1	244047959	244048286
chr10	5291800	5292044
chr10	6050695	6051080
chr10	9535732	9536066
chr10	11632236	11632572
chr10	21372883	21373213
chr10	22437221	22437498
chr10	26911862	26912153
chr10	28368202	28368558
chr10	29033290	29033636
chr10	35208689	35208959
chr10	47364307	47364571
chr10	47605964	47606360
chr10	56622425	56622698
chr10	67783634	67783943
chr10	84317115	84317468
chr10	88392264	88392564
chr10	88944834	88945156
chr10	89084454	89084666
chr10	95310036	95310317
chr10	105718238	105718484
chr10	107654026	107654264
chr10	109912373	109912790
chr10	110138222	110138552
chr10	125064873	125065214
chr11	5624789	5625043
chr11	6660805	6661083
chr11	9263960	9264714
chr11	20157291	20157543
chr11	20360658	20361058
chr11	43992808	43993086
chr11	45933298	45933674
chr11	47899837	47900209
chr11	62787381	62787814
chr11	63871888	63872187
chr11	65055429	65055806
chr11	66126067	66126405
chr11	71377428	71377636
chr11	72223041	72223365
chr11	72740241	72740591
chr11	95296824	95297082
chr11	96267395	96267679
chr11	100468111	100468523
chr11	101432380	101432579
chr11	102560759	102561015
chr11	102564198	102564471
chr11	108663553	108663878
chr11	118841462	118841842
chr11	118872534	118872876
chr11	125562558	125562848
chr11	130278212	130278529
chr12	106139	106446
chr12	111757	112017
chr12	1108331	1108915
chr12	9642633	9642879
chr12	9731871	9732115
chr12	10364526	10365222
chr12	19082442	19082707
chr12	26274666	26274871
chr12	69497704	69497976
chr12	77070412	77070718
chr12	93060336	93060628
chr12	103351060	103351475
chr12	111403293	111403605
chr12	122474096	122474461
chr13	41812845	41813144
chr13	46405604	46405919
chr13	46797032	46797393
chr13	75761458	75761749
chr13	100432637	100432970
chr13	101627029	101627283
chr14	24442526	24442895
chr14	46769324	46769770
chr14	65156666	65157173
chr14	67962265	67962634
chr14	71130670	71131110
chr14	71555553	71555877
chr14	74415068	74415483
chr14	76961932	76962376
chr14	91495408	91495659
chr14	93205831	93206167
chr14	95265537	95265840
chr14	100256465	100256897
chr14	106843786	106844415
chr15	22568255	22568627
chr15	22776159	22776619
chr15	28662439	28662843
chr15	30472297	30472544
chr15	41483474	41483841
chr15	43777186	43777714
chr15	65819007	65819403
chr15	67539544	67539826
chr15	75131030	75131282
chr15	75198686	75199136
chr15	76286326	76286622
chr15	82286524	82286784
chr15	90097394	90097828
chr16	4065167	4065470
chr16	11354756	11355006
chr16	21645461	21645865
chr16	27372697	27372969
chr16	28188484	28188771
chr16	31178856	31179177
chr16	56609616	56609887
chr16	68284948	68285369
chr16	81715824	81716163
chr16	85055316	85055668
chr16	88971681	88972153
chr17	117203	117992
chr17	17850075	17850364
chr17	19187842	19188285
chr17	36550537	36550846
chr17	42322848	42323207
chr17	43372433	43372897
chr17	45063256	45063615
chr17	48513189	48513510
chr17	55742607	55742886
chr17	57993737	57994070
chr17	58339026	58339325
chr17	58344507	58344772
chr17	61757256	61757474
chr17	64218250	64218581
chr17	64713774	64714054
chr17	68774600	68774906
chr17	77610088	77610570
chr17	80832868	80833257
chr18	23237393	23237941
chr18	23504828	23505073
chr18	27860693	27860950
chr18	34860550	34860819
chr18	55477525	55477878
chr18	57935292	57935596
chr18	57965251	57965519
chr18	63367623	63368077
chr19	4423800	4424253
chr19	14368110	14368399
chr19	17523171	17523621
chr19	34309839	34310081
chr19	39557931	39558708
chr19	42048904	42049495
chr19	42129270	42129667
chr19	49333924	49334265
chr19	50347354	50347740
chr2	7488666	7489025
chr2	23925986	23926427
chr2	24720333	24720675
chr2	25210079	25210454
chr2	26299117	26299479
chr2	26820906	26821281
chr2	37244094	37244329
chr2	37935158	37935493
chr2	39128876	39129340
chr2	39730710	39731012
chr2	46917670	46917970
chr2	64054259	64054506
chr2	68737710	68738025
chr2	97961656	97961987
chr2	100142565	100142844
chr2	112636521	112636866
chr2	134253409	134253622
chr2	137818842	137819104
chr2	151891547	151891966
chr2	165277882	165278220
chr2	174395311	174395666
chr2	174536417	174536704
chr2	175193117	175193447
chr2	177212279	177212579
chr2	181462047	181462335
chr2	181774765	181775172
chr2	190129375	190129877
chr2	191020247	191020684
chr2	201572859	201573163
chr2	215846161	215846467
chr2	221415782	221416068
chr2	221549289	221549584
chr2	222433701	222434100
chr2	230219853	230220162
chr2	230578176	230578427
chr2	238858050	238858279
chr20	408092	408500
chr20	2530350	2530840
chr20	5120087	5120466
chr20	10941053	10941352
chr20	31858293	31858603
chr20	33685424	33685760
chr20	33720298	33720648
chr20	38842636	38842893
chr21	16536897	16537227
chr21	18759506	18759820
chr21	34693242	34693575
chr21	36065669	36065936
chr21	36289070	36289419
chr21	42936947	42937198
chr22	18091801	18092220
chr22	20036050	20036562
chr22	21868021	21868303
chr22	40276422	40276941
chr22	42533201	42533588
chr22	49829957	49830196
chr3	3028228	3028487
chr3	12886072	12886553
chr3	28940565	28940945
chr3	33089504	33089894
chr3	36918127	36918331
chr3	38138459	38138731
chr3	40327582	40327965
chr3	46386144	46386448
chr3	46927215	46927604
chr3	47227707	47228053
chr3	72848866	72849185
chr3	109059349	109059627
chr3	113423700	113424062
chr3	118851878	118852190
chr3	121432190	121432555
chr3	122609974	122610289
chr3	146625148	146625475
chr4	50848	51348
chr4	3047694	3048033
chr4	6511638	6512029
chr4	36323204	36323423
chr4	39638138	39638436
chr4	48906754	48907094
chr4	53176300	53176692
chr4	70754470	70754853
chr4	75087941	75088251
chr4	75633925	75634208
chr4	80471872	80472107
chr4	81051982	81052462
chr4	82905261	82905630
chr4	82989646	82989899
chr4	85514220	85514541
chr4	108109965	108110367
chr4	152644248	152644569
chr4	159077715	159078145
chr4	190179363	190179934
chr5	10096	11762
chr5	43007975	43008472
chr5	43497696	43498046
chr5	54786150	54786363
chr5	61303353	61303844
chr5	78113770	78114071
chr5	88502379	88502746
chr5	95617273	95617570
chr5	111230180	111230445
chr5	120457989	120458244
chr5	143435185	143435537
chr5	154714579	154714890
chr5	161286320	161286600
chr5	177502161	177502400
chr6	187562	187887
chr6	1665175	1665627
chr6	2940543	2940822
chr6	4901570	4901897
chr6	10901849	10902287
chr6	16586245	16586467
chr6	16851923	16852187
chr6	22334807	22335208
chr6	24862040	24862320
chr6	28335440	28335738
chr6	30877720	30877943
chr6	31842043	31842356
chr6	42564475	42564779
chr6	46357774	46358011
chr6	69784643	69784947
chr6	70586228	70586428
chr6	95690391	95690709
chr6	105992370	105992671
chr6	149111766	149112026
chr6	149565525	149565754
chr6	154684174	154684486
chr6	156698247	156698564
chr6	159127144	159127341
chr6	170398494	170399059
chr7	905456	906587
chr7	14000336	14000711
chr7	17952383	17952727
chr7	23368303	23368733
chr7	26665002	26665324
chr7	29670690	29671025
chr7	50069530	50069867
chr7	62347549	62347846
chr7	74650087	74650419
chr7	100217675	100217987
chr7	100344814	100345319
chr7	103811865	103812275
chr7	105210936	105211350
chr7	107638487	107639001
chr7	108167600	108167884
chr7	111528376	111528642
chr7	116093872	116094175
chr7	130822695	130823011
chr7	130912946	130913217
chr7	132882669	132882963
chr7	135146636	135146956
chr7	138110816	138111043
chr7	139111964	139112306
chr7	139126800	139127100
chr7	140390902	140391194
chr7	151342339	151342622
chr7	151349934	151350382
chr7	151936243	151936477
chr8	38090406	38090635
chr8	65871373	65871692
chr8	66526882	66527173
chr8	80297101	80297441
chr8	100428555	100428900
chr8	102662337	102662795
chr8	123275073	123275431
chr8	123387388	123387602
chr8	125091749	125092017
chr8	125527596	125527931
chr8	141002225	141002556
chr8	141036084	141036439
chr9	666400	666661
chr9	2125872	2126137
chr9	3522010	3522454
chr9	5608859	5609085
chr9	20816253	20816570
chr9	34646509	34646844
chr9	35569282	35569614
chr9	37302333	37302570
chr9	37371054	37371366
chr9	37409474	37409792
chr9	83473398	83473739
chr9	83979351	83979690
chr9	91208038	91208461
chr9	105385438	105385688
chr9	110007550	110007848
chr9	112863292	112863703
chr9	113581830	113582182
chr9	114806244	114806663
chr9	129963059	129963297
chr9	134065721	134066113
chr9	137490640	137490926
chrX	1282212	1282435
chrX	41236736	41236996
chrX	46754665	46755014
chrX	49346038	49346387
chrX	150628036	150628439
chr21	42513592	42514084
chr17	7561574	7561947
chr6	3258793	3259044
chr15	79896478	79896825
chr19	16661659	16662005
chr2	60826915	60827202
chr3	125121695	125122006
chrX	120244672	120245005
chr14	100318006	100318344
chr3	53161393	53161703
chr1	58816177	58816499
chr4	55546768	55547133
chr6	36940868	36941178
chr9	129383620	129383922
chr15	41116067	41116322
chr16	67481607	67481889
chr17	3167589	3167958
chr17	4739645	4739980
chr11	107924361	107924668
chr15	20431763	20432063
chr7	76133882	76134195
chr11	77820800	77821033
chr6	35731814	35732125
chr1	12166817	12167144
chr3	128075708	128076002
chr1	222644138	222644452
chr1	228500328	228500653
chr15	40543919	40544151
chr22	19757232	19757556
chr21	43939000	43939297
chr6	37175903	37176181
chr1	173406759	173407017
chr2	60313542	60313870
chr2	8574159	8574502
chr7	74211102	74211461
chr16	50666800	50667095
chr5	111703616	111703955
chr9	89999748	89999992
chr22	42551760	42552025
chr2	38850140	38850410
chr2	241363555	241363847
chr1	21184282	21184597
chr1	146147398	146147697
chr1	156492645	156492870
chr1	207172877	207173164
chr12	95072670	95073005
chr2	171136152	171136476
chr3	119595871	119596137
chrX	134338584	134338884
chr20	33992983	33993210
chr17	70137471	70137737
chr6	501827	502126
chr1	211739904	211740182
chr16	11088784	11089065
chr4	6774176	6774393
chr6	27777133	27777411
chr10	100021426	100021724
chr11	67659165	67659456
chr16	11297575	11297868
chr17	76695057	76695410
chr19	14283691	14284000
chr2	168458519	168458800
chr3	46059457	46059728
chr3	51942908	51943142
chr3	197848143	197848435
chr4	3059180	3059446
chr4	67762119	67762355
chr6	31588064	31588345
chr16	89210185	89210428
chr4	40626462	40626741
chr12	116325299	116325514
chr1	121184453	121184680
chr11	629219	629452
chr11	59616372	59616599
chr12	76086295	76086590
chr19	39237856	39238171
chr22	46181378	46181591
chr8	23068929	23069160
chr19	8269258	8269496
chr7	140656614	140656832
chr1	166489993	166490263
chr1	179034819	179035079
chr10	100020533	100020786
chr12	57111297	57111551
chr18	5294929	5295141
chr2	206689025	206689297
chr4	158811197	158811442
chr9	98108454	98108721
chrX	124010184	124010441
chr15	70141203	70141434
chr2	65323359	65323608
chr5	119031369	119031581
chr1	244945189	244945405
chr20	13659430	13659681
chr3	66971976	66972185
chr5	130836722	130837016
chrX	134369698	134369942
chr5	36302086	36302328
chr1	172746381	172746679
chr6	42777634	42777841
chr1	23422489	23422700
chr1	100152337	100152602
chr1	172789847	172790084
chr12	1645404	1645692
chr14	54730245	54730535
chr18	36187306	36187503
chr20	48712412	48712693
chr20	63896223	63896453
chr3	151211147	151211387
chr4	73259064	73259313
chr4	113141891	113142130
chr6	33313929	33314198
chr12	116559505	116559683
chr13	109162850	109163080
chr14	103094522	103094816
chr1	211738713	211739054
chr10	89301853	89302050
chr16	56048779	56048985
chr19	49495794	49496045
chr3	100650931	100651143
chr4	147057359	147057644
chr5	171931191	171931420
chr6	56742075	56742321
chr6	111284555	111284757
chrX	6850118	6850322
chr18	120970	121183
chr7	35800439	35800637
chr12	123767649	123767862
chr17	48050336	48050624
chr4	24584645	24584868
chr1	6359752	6360041
chr8	29499355	29499616
