## Supplementary Table 8 for "The BLIMP1 – EZH2 nexus in a non-Hodgkin lymphoma"

### Sheet: EVTable-6_BLIMP1-bound_genes_in
AAMDC
ABCA8
ABI1
ACAA1
ACCSL
ACKR5
ACOT7
ACTA2
ACTR2
ACY3
ADAM23
ADAP1
ADCK2
ADCY9
ADD3
ADHFE1
ADIPOR2
ADSL
AFF3
AGPAT3
AIDA
AKAP2
AKR1C4
AKR1D1
ALDH3B2
ALKBH3
ANK2
ANKRD17
ANKRD26
ANKRD46
AP3B1
ARAP1
ARHGAP24
ARHGAP25
ARHGAP42
ARHGEF10L
ARID1B
ARL4D
ARL5A
ASCL1
ASH2L
ATAD2
ATAD2B
ATF3
ATF6
ATP10B
ATP1A3
ATP5G3
ATP6V0D1
ATP8B1
ATXN1
AUH
AZIN1
BAMBI
BCAP29
BCL11A
BLOC1S4
BMP10
BMP3
BOC
BRD1
BRD3
BRIP1
BZRAP1
C10orf137
C15orf27
C18orf8
C1orf185
C1orf186
C1orf61
C2orf88
C4BPA
C5orf28
C5orf50
C6orf57
C6orf89
CAB39
CABLES1
CACNB4
CAMK2D
CAMK4
CAPZA3
CBFA2T3
CBR1
CBX1
CCDC88C
CCDC92
CCNY
CCR1
CCR4
CCR5
CCSER2
CCT2
CD2
CD320
CD37
CD55
CD97
CDC42BPB
CDC42EP3
CDH2
CDHR5
CDKL2
CDKL4
CDYL
CEBPZ
CENPA
CENPO
CERKL
CERS4
CERS6
CES5A
CH25H
CHAF1A
CHCHD3
CHCHD5
CHI3L2
CHMP6
CHST14
CHST7
CHST9
CHSY3
CIITA
CIR1
CITED4
CLEC2D
CLECL1
CLIC6
CLIP1
CLMN
CLOCK
CMIP
CNKSR3
CNTN4
CPN1
CREBBP
CREM
CSF2RA
CSRNP3
CTBP2
CTH
CTNNA3
CXADR
CXCL16
CXCR5
DBT
DBX1
DCHS1
DCLK3
DDR1
DDX10
DDX3X
DDX6
DENND2A
DENND2D
DENND3
DENND4A
DENND4B
DENND5A
DGCR8
DGKB
DHCR7
DHRS11
DHX15
DHX57
DICER1
DIRAS2
DLGAP1
DMRT1
DNAH10
DNAJC5
DNAJC5B
DNMBP
DNMT3A
DOPEY2
DPYSL5
DST
DTHD1
DTNA
DUSP22
DUSP4
DYTN
E2F1
E2F7
ECE1
ECHDC3
EDNRA
EEA1
EFCAB2
EFTUD1
EI24
EID2
EIF1B
EIF4EBP1
EIF4G3
ELL3
ELOVL2
ENPP5
ENSG00000173213
ENSG00000188897
ENSG00000258728
ENSG00000271810
ENTPD3
EPHA4
EPN2
EPRS
ERC1
ERN1
ERRFI1
ESD
ESF1
ESM1
ETFA
ETV1
EXO1
EXOC3L4
FAM120B
FAM129C
FAM170A
FAM19A3
FAM20A
FAM20B
FAM65B
FAM76B
FAM83D
FARP2
FARSB
FAS
FASLG
FAXDC2
FBXL14
FBXW11
FBXW7
FCGR1A
FEZ1
FGF14
FGF5
FGGY
FKBP5
FN1
FNBP1
FNDC1
FNIP2
FOCAD
FOXC1
FOXS1
FRMD3
FRS2
FSD1L
FUBP1
FUS
FUT8
FUT9
GABRB2
GADD45G
GAGE2C
GALNTL5
GALT
GBP2
GCH1
GEMIN6
GET4
GGACT
GGNBP2
GINM1
GMDS
GMNN
GMPR
GNAO1
GNRHR
GOLGA6C
GOLGA8G
GOLGA8I
GOLGA8M
GOLGA8Q
GOLGA8R
GOLGA8S
GORASP2
GPC3
GPI
GPR113
GPR128
GPR150
GPR153
GPR155
GPR171
GRAP
GRHPR
GRIK5
GRK4
GRSF1
GSG1L
GTF2I
GTF2IRD1
GUCA1C
GYLTL1B
HADH
HADHB
HBG2
HDAC4
HDHD1
HEG1
HFE2
HINT1
HIST1H2BL
HNMT
HNRNPA3
HNRNPK
HNRNPU
HOXB1
HSPA1B
HSPB1
HTATIP2
HTT
HUS1B
ID2
IDH2
IER3
IFIT2
IFNL3
IGF2BP3
IGSF11
IGSF6
IL11RA
IL15RA
IL21R
IL2RA
IL4R
IL5RA
IMMP2L
INO80
INPPL1
INTS7
IQSEC1
IQSEC3
IRF2BP2
IRF2BPL
IRF4
IRS2
ITGA4
ITGBL1
ITPKA
ITPR2
JAG1
JHDM1D
JUN
KANK1
KBTBD8
KCNC3
KCNJ16
KCNJ2
KCNQ4
KDSR
KIAA0020
KIAA0196
KIAA0232
KIAA0513
KIAA1432
KIAA1586
KIAA1919
KIF9
KLC2
KLF10
KLF14
KLLN
KLRB1
KLRD1
KLRK1
KMT2E
LAMB4
LARP1
LAT2
LCP1
LEF1
LGALS13
LIN54
LMBRD1
LMO7
LONRF2
LPGAT1
LPHN1
LRCH3
LRIG1
LRRC37A3
LRRN3
LSM14A
LST1
LYZL1
MAGI3
MALSU1
MAML2
MAN2B2
MANEA
MAP1LC3B2
MAP2K5
MAPK1
MAPK10
MAPRE2
MARK2
MAX
MCFD2
MDGA2
MDH2
MED13L
MEF2C
MEF2D
METTL9
MGAT5
MIA3
MKLN1
MMP20
MMP7
MOCOS
MORC1
MORC3
MPP7
MREG
MRPL17
MSTN
MSTO1
MT1E
MT2A
MTHFS
MTM1
MTMR1
MTMR2
MXI1
MXRA7
MYBL1
MYD88
MYO16
NAALADL1
NACA2
NANS
NAP1L1
NAPSA
NAV2
NBEAL2
NCOA1
NCR3
NDUFV3
NEBL
NEDD4L
NEK2
NENF
NEU1
NEUROD1
NEXN
NFE2L1
NIPA1
NKD1
NMT1
NMU
NOSTRIN
NOTCH2NL
NPC1
NR2C1
NR3C1
NRCAM
NREP
NSMCE2
NSMF
NSUN7
NTMT1
NUB1
NUDT4
NUP160
OCIAD2
OLFML2B
OPN3
OR1A2
OR1G1
OSBP
P2RY14
PABPN1L
PACS1
PADI4
PAIP1
PAPOLG
PARM1
PARP14
PARP15
PARP3
PCCA
PCNA
PCNX
PCTP
PDCD1LG2
PDE2A
PDE7A
PDLIM1
PDLIM7
PELI1
PEX26
PGBD1
PGR
PHF21A
PHF6
PHTF1
PI16
PIK3CD
PILRA
PILRB
PIM1
PIP4K2A
PKDREJ
PKNOX1
PLA1A
PLCD3
PLCG2
PLEKHA5
PLEKHG4B
PLSCR1
PLXNA4
PNPLA7
POGK
POLQ
POMC
POU2F2
POU4F2
PPARA
PPCDC
PPIAL4C
PPP1R16B
PPP2R2C
PPP2R4
PRDM1
PRDX6
PREP
PREX1
PRKAG2
PRKCD
PRKD3
PRKG2
PRL
PRM1
PROX1
PRPS1L1
PRR15
PSMB1
PSMB2
PTGER3
PTGFRN
PTH1R
PTK2
PTPLAD2
PTPRJ
PVRIG
PXMP4
RAB11A
RAB27B
RAB39A
RAD51B
RALY
RANBP3L
RAPGEF2
RASEF
RASL11B
RBCK1
RBM47
RBMS3
RBP3
RCAN2
RCC2
RCOR2
REL
RELN
REV3L
RFC2
RFX3
RGCC
RGR
RGS3
RGS6
RHEB
RHOU
RHOXF2
RMDN2
RMI1
RMI2
RNF11
RNF144A
RNF187
RNF19A
RNF19B
RNLS
RPL10L
RPL32
RPL35A
RPL7L1
RPP40
RPS11
RPS17
RPTOR
RPUSD2
RRP7A
RRP9
RSF1
RSG1
RTF1
RUFY3
RUNX1
RUSC2
RUVBL1
RYR2
SAC3D1
SAMD4A
SCAF8
SCFD2
SCN2A
SCRN3
SCT
SCUBE2
SDR39U1
SEC61A1
SENP3
SEPP1
2007-09-01
2009-09-01
SERHL2
SERPINB6
SERPINB9
SESN3
SETD2
SGPP2
SH2B3
SH2D1A
SHANK2
SHQ1
SIPA1L1
SIRT1
SKAP1
SKAP2
SKIDA1
SLC12A8
SLC16A1
SLC20A1
SLC22A23
SLC22A31
SLC25A29
SLC25A33
SLC25A47
SLC26A4
SLC26A5
SLC2A1
SLC30A10
SLC37A1
SLC37A3
SLC44A1
SLC45A1
SLC46A2
SLC6A12
SLC7A6
SLC7A6OS
SLC9A7
SMAP1
SMARCA2
SMEK1
SMIM14
SMIM15
SMIM7
SMURF2
SMYD2
SNX10
SNX13
SNX18
SNX20
SNX30
SOCS1
SORBS1
SORCS1
SOS1
SP100
SP110
SPAG6
SPATA21
SPICE1
SPRED2
SPSB1
SREBF1
SRPK2
SRSF1
SSFA2
SSPN
ST14
ST6GALNAC1
STAB2
STAG2
STAMBPL1
STARD4
STAT1
STAT3
STAT4
STAT5A
STAT6
STK25
STMND1
STRADB
STXBP5L
SULF2
SUPT4H1
SYCN
SYCP2L
SYK
SYNDIG1L
SYT6
TAB2
TAGAP
TANGO2
TAPBP
TASP1
TBCA
TBCC
TBX1
TCEA3
TCF4
TES
TESK1
TEX2
TFAP2E
TFEC
TFG
THAP6
THAP9
THSD7B
THUMPD2
TLE3
TLK1
TMC2
TMEM100
TMEM106A
TMEM131
TMEM140
TMEM154
TMEM161B
TMEM163
TMEM178A
TMEM179B
TMEM201
TMEM217
TMEM230
TMEM237
TMEM241
TMEM38A
TMEM54
TMEM66
TMPPE
TMPRSS11D
TMPRSS15
TNFAIP8
TNFRSF10B
TNFRSF1B
TNFSF15
TNFSF18
TNFSF4
TNRC6B
TNRC6C
TOM1L2
TOMM20
TOR3A
TPD52
TRANK1
TRAPPC10
TRIB1
TRIM14
TRIM24
TRIM33
TRIM34
TRMT13
TRPC6
TTC26
TTC39A
TTLL9
TUBA8
TUBB2B
TWIST2
TXN
UACA
UBR2
UBR7
UBXN6
UCK2
UCKL1
UCN3
USP14
USP20
USP25
USP6NL
USP9X
UST
VASH1
VAV2
VCX3A
VEZF1
VLDLR
VPS54
VRTN
VWA8
VWC2
WAC
WIPF1
WIPF3
WNT5B
XCR1
XPNPEP1
XPO6
YIPF5
YY1
YY1AP1
ZAP70
ZBED4
ZBTB10
ZBTB14
ZBTB18
ZBTB33
ZBTB44
ZC3HAV1
ZCCHC7
ZCCHC8
ZCWPW2
ZDHHC7
ZFP36L1
ZHX1
ZIC4
ZKSCAN3
ZMYND15
ZNF131
ZNF184
ZNF343
ZNF436
ZNF488
ZNF574
ZNF595
ZNF618
ZNF691
ZNF710
ZNF778
ZP4
ZPBP
ZSWIM6
ZWINT
