## Supplementary Table 9 for "The BLIMP1 – EZH2 nexus in a non-Hodgkin lymphoma"

### Sheet: 20180413_BLIMP1_K27me3_olap_lis
ACAA1
ACOT7
ADAP1
ADCY9
ADIPOR2
AFF3
AGPAT3
AKR1D1
ALDH3B2
ARHGEF10L
ARID1B
ARL4D
ATAD2B
ATF3
ATP1A3
ATXN1
BCAP29
BCL11A
BRD1
BRD3
C10orf137
C1orf61
C5orf50
CBFA2T3
CCDC92
CD320
CDC42BPB
CDC42EP3
CDYL
CENPA
CERS4
CHCHD3
CHMP6
CIITA
CITED4
CLMN
CREBBP
CTBP2
DBX1
DDR1
DDX10
DDX6
DENND2A
DENND3
DHCR7
DHX15
DICER1
DNAH10
DNMT3A
DPYSL5
DUSP22
ECE1
ECHDC3
EFTUD1
EPN2
ERRFI1
EXOC3L4
FAM120B
FAM19A3
FAM76B
FAS
FBXW11
FEZ1
FGGY
FNDC1
FOXC1
FOXS1
FUT8
GADD45G
GAGE2C
GALNTL5
GCH1
GET4
GMDS
GMPR
GOLGA6C
GOLGA8G
GOLGA8I
GOLGA8M
GOLGA8Q
GOLGA8R
GOLGA8S
GPR113
GPR153
GRAP
GRIK5
GSG1L
GTF2I
GTF2IRD1
HADHB
HDAC4
HSPB1
HTT
HUS1B
ID2
IL15RA
IL2RA
IQSEC1
IQSEC3
IRF2BP2
IRF2BPL
IRF4
IRS2
JHDM1D
JUN
KCNC3
KCNQ4
KIAA0513
KLF14
KMT2E
LAMB4
LARP1
LRRC37A3
LSM14A
LYZL1
MAN2B2
MAP1LC3B2
MARK2
MAX
MCFD2
MDH2
MEF2D
METTL9
MGAT5
MKLN1
MMP20
MMP7
MYO16
NAV2
NEDD4L
NKD1
NMT1
NPC1
NRCAM
NTMT1
NUB1
PABPN1L
PADI4
PAPOLG
PDE2A
PDLIM1
PDLIM7
PELI1
PGR
PIK3CD
PLCD3
PLEKHG4B
PLXNA4
POMC
POU2F2
PPARA
PPP2R2C
PPP2R4
PREX1
PRKAG2
PRKG2
PRR15
PSMB1
PSMB2
PTH1R
PTK2
RAB11A
RAB27B
RAB39A
RAD51B
RANBP3L
RCC2
RELN
RFC2
RGR
RGS3
RGS6
RHEB
RHOU
RMDN2
RNF144A
RNF187
RNF19B
RPL32
RPP40
RPS17
RPTOR
RRP7A
RUSC2
SAMD4A
SEC61A1
SEPP1
SEPT7
SEPT9
SERHL2
SERPINB6
SERPINB9
SESN3
SHANK2
SKAP2
SLC16A1
SLC22A23
SLC22A31
SLC25A29
SLC25A33
SLC25A47
SLC26A4
SLC26A5
SLC2A1
SLC37A1
SLC37A3
SLC45A1
SLC6A12
SMEK1
SMURF2
SNX10
SOCS1
SORBS1
SPSB1
ST6GALNAC1
STAB2
STAMBPL1
STK25
SULF2
SYT6
TAGAP
TCEA3
TCF4
TESK1
THUMPD2
TLE3
TMC2
TMEM131
TMEM163
TMEM201
TMEM54
TNFRSF1B
TNRC6B
TNRC6C
TOMM20
TPD52
TRANK1
TRAPPC10
TRIB1
TRIM24
TRPC6
TTLL9
TUBB2B
TWIST2
UACA
USP6NL
VASH1
VAV2
VEZF1
WIPF1
WNT5B
XPO6
YY1
ZBTB10
ZBTB44
ZC3HAV1
ZDHHC7
ZFP36L1
ZNF436
ZNF488
ZNF618
