## Supplementary Table 10 for "The BLIMP1 – EZH2 nexus in a non-Hodgkin lymphoma"

### Sheet: EVTable-7_BLIMP1_peaks_in_OPM2.
chr1	8182590	8182823
chr1	12449562	12449852
chr1	35637354	35637699
chr1	36023406	36023636
chr1	40458870	40459138
chr1	52102423	52102725
chr1	56296611	56296918
chr1	62296013	62296343
chr1	70451044	70451365
chr1	78620215	78620440
chr1	83176263	83176521
chr1	86699238	86699492
chr1	86740137	86740478
chr1	87203024	87203303
chr1	87864795	87864996
chr1	100065389	100065650
chr1	150670528	150670816
chr1	151984503	151985044
chr1	152637214	152637577
chr1	152880896	152881289
chr1	154745229	154745478
chr1	155508082	155508299
chr1	157830951	157831280
chr1	157849537	157849898
chr1	157884951	157885291
chr1	158679290	158679595
chr1	159076842	159077243
chr1	160467662	160467919
chr1	160733944	160734222
chr1	161962427	161962783
chr1	162788819	162789100
chr1	163914861	163915181
chr1	163922694	163922998
chr1	166489973	166490306
chr1	166760182	166760478
chr1	166891898	166892123
chr1	166999115	166999702
chr1	168618942	168619163
chr1	168719855	168720112
chr1	168921765	168922033
chr1	169694337	169694640
chr1	170865150	170865479
chr1	171877748	171878025
chr1	171883994	171884252
chr1	172394049	172394495
chr1	172532307	172532563
chr1	172746262	172746737
chr1	172895250	172895472
chr1	175390594	175390895
chr1	176315666	176315900
chr1	177558483	177558945
chr1	178023065	178023328
chr1	178867769	178868033
chr1	186117214	186117482
chr1	191886979	191887359
chr1	193418472	193418750
chr1	195466667	195466965
chr1	199283903	199284174
chr1	208086585	208086967
chr1	208988732	208989027
chr1	210141661	210141941
chr1	211739887	211740163
chr1	211781355	211781630
chr1	211938762	211938994
chr1	212566912	212567179
chr1	213070469	213070723
chr1	213122454	213122774
chr1	214018898	214019210
chr1	215618053	215618291
chr1	227191503	227191871
chr1	234962749	234962977
chr1	236713698	236715019
chr1	237506977	237507367
chr1	238950846	238951055
chr1	239268682	239268958
chr1	243345140	243345422
chr1	247410074	247410316
chr10	6050753	6051092
chr10	9535704	9536130
chr10	11632223	11632555
chr10	11710762	11711046
chr10	11718055	11718348
chr10	16779578	16779832
chr10	17100123	17100361
chr10	23786718	23786971
chr10	28368197	28368533
chr10	35208680	35208958
chr10	46734089	46734414
chr10	47605900	47606432
chr10	56622418	56622666
chr10	61786761	61787071
chr10	62177162	62177418
chr10	88392216	88392538
chr10	107740969	107741241
chr10	112465527	112465816
chr10	113170050	113170320
chr10	116371831	116372084
chr10	117284743	117285169
chr11	4492997	4493236
chr11	6526507	6526766
chr11	7787276	7787564
chr11	17230946	17231196
chr11	28621866	28622195
chr11	30431509	30431786
chr11	31995833	31996136
chr11	35917607	35917961
chr11	36450106	36450384
chr11	40686860	40687173
chr11	43868978	43869274
chr11	43992838	43993099
chr11	63536631	63536923
chr11	66126173	66126406
chr11	77418073	77418397
chr11	102560776	102561034
chr11	108236753	108237034
chr11	109552077	109552333
chr11	121367495	121367800
chr11	125026069	125026351
chr12	1085252	1085638
chr12	1962864	1963157
chr12	5931579	5932591
chr12	9731891	9732122
chr12	10365002	10365224
chr12	15534314	15534637
chr12	25051895	25052188
chr12	26423091	26423358
chr12	30851435	30851661
chr12	38771983	38772319
chr12	43338859	43339182
chr12	47651664	47651914
chr12	65189140	65189345
chr12	67698810	67699155
chr12	71346452	71346731
chr12	77070379	77070668
chr12	83473757	83473987
chr12	88641291	88641615
chr12	93060348	93060606
chr12	116325257	116325570
chr12	119809030	119809332
chr12	126772195	126772690
chr12	129364685	129365020
chr12	133264967	133265310
chr13	34762449	34762668
chr13	40439080	40439322
chr13	50365930	50366175
chr13	73715667	73715935
chr13	87235142	87235474
chr13	101626982	101627312
chr13	104984303	104984533
chr14	71555503	71555864
chr14	74415141	74415414
chr14	75249068	75249468
chr14	75824395	75824645
chr14	76962041	76962325
chr14	95014816	95015071
chr14	101825046	101825320
chr15	33730880	33731115
chr15	51731563	51731878
chr15	56468589	56468865
chr15	58628759	58629007
chr15	70141157	70141406
chr15	71712218	71712460
chr15	72141537	72141778
chr15	75130979	75131295
chr15	82286498	82286886
chr16	21645466	21645799
chr16	27372734	27372945
chr16	34894386	34894642
chr16	56163987	56164299
chr16	56609597	56609865
chr16	58121777	58122018
chr16	69444863	69445111
chr16	73905082	73905314
chr16	79283664	79283861
chr16	80480769	80481056
chr16	90116868	90117309
chr17	117179	118029
chr17	18813843	18814103
chr17	19061685	19061926
chr17	19064111	19064387
chr17	19187877	19188141
chr17	53427668	53427994
chr17	58595327	58595657
chr17	68763685	68763968
chr17	70137433	70137776
chr18	551659	551974
chr18	2958970	2959295
chr18	9117366	9117642
chr18	10787434	10787723
chr18	12921273	12921489
chr18	14347680	14347980
chr18	32730522	32730853
chr18	35694857	35695076
chr18	38611220	38611464
chr18	39952953	39953179
chr18	41192823	41193062
chr18	47340831	47341218
chr18	53611085	53611306
chr18	58351878	58352155
chr18	68721686	68721974
chr18	70720798	70720999
chr18	74005729	74006058
chr19	36401603	36401864
chr19	39557894	39558213
chr19	54529364	54529589
chr2	30631167	30631384
chr2	35978305	35978571
chr2	39128866	39129267
chr2	39730680	39730977
chr2	51093279	51093604
chr2	100941129	100941389
chr2	104448134	104448350
chr2	125715820	125716062
chr2	167294861	167295056
chr2	176473076	176473467
chr2	178558130	178558380
chr2	181462082	181462310
chr2	191020314	191020569
chr2	193088080	193088336
chr2	195533126	195533336
chr2	198372105	198372565
chr2	201414148	201414463
chr2	221549299	221549558
chr2	223481494	223481710
chr2	241515415	241515653
chr20	7716608	7716919
chr20	14865812	14866045
chr20	34105668	34105910
chr21	5355523	5358554
chr21	7287509	7288939
chr21	7289256	7292248
chr21	15414073	15414474
chr21	17709264	17709601
chr21	21175884	21176096
chr21	22880576	22880942
chr21	34693200	34693536
chr22	16824716	16825037
chr22	18205502	18205734
chr22	18896338	18896586
chr22	40276618	40276947
chr3	16841383	16841625
chr3	33089585	33089860
chr3	36918054	36918314
chr3	46350076	46350289
chr3	66971950	66972197
chr3	69326985	69327201
chr3	99960595	99960823
chr3	104279808	104280056
chr3	107414348	107414613
chr3	115672093	115672421
chr3	121432205	121432531
chr3	128804284	128804642
chr3	132236739	132237017
chr3	132667561	132667814
chr3	148173930	148174187
chr3	155184109	155184320
chr3	168714953	168715245
chr3	180267246	180267563
chr3	188446202	188446459
chr3	195483597	195483811
chr4	9324261	9324513
chr4	9987796	9988042
chr4	17549105	17549361
chr4	18213961	18214257
chr4	20418962	20419268
chr4	24952764	24953019
chr4	27636588	27636813
chr4	37675957	37676200
chr4	38452078	38452275
chr4	42515197	42515428
chr4	46221262	46221484
chr4	48499720	48499968
chr4	53032914	53033218
chr4	53176332	53176600
chr4	64095682	64095921
chr4	68803036	68803273
chr4	70734650	70734904
chr4	71006145	71006457
chr4	73335503	73335712
chr4	76644616	76644889
chr4	77433347	77433708
chr4	78447406	78447633
chr4	78845358	78845595
chr4	80471802	80472101
chr4	80491411	80491744
chr4	81051919	81052452
chr4	82905307	82905593
chr4	82989642	82989895
chr4	88419953	88420258
chr4	96354160	96354379
chr4	99149706	99149942
chr4	105808542	105808857
chr4	108110008	108110349
chr4	115515946	115516194
chr4	129538343	129538559
chr4	131921030	131921303
chr4	159077734	159078150
chr4	167779963	167780237
chr4	172055087	172055425
chr4	176817300	176817557
chr4	176946494	176946760
chr4	181970360	181970618
chr5	10020	11736
chr5	5752685	5752948
chr5	6571165	6571575
chr5	8349903	8350138
chr5	10607301	10607539
chr5	14023084	14023425
chr5	18746073	18746384
chr5	35796958	35797194
chr5	37197728	37198037
chr5	46434653	46434963
chr5	50744686	50745019
chr5	64853913	64854128
chr5	68369564	68369846
chr5	77049974	77050180
chr5	88502373	88502708
chr5	89613255	89613564
chr5	143435120	143435499
chr6	235927	236203
chr6	4901589	4901874
chr6	6688289	6688502
chr6	22334862	22335194
chr6	24282995	24283198
chr6	26440243	26440547
chr6	61661468	61661719
chr6	70586187	70586433
chr6	93468305	93468644
chr6	95690354	95690668
chr6	96157113	96157333
chr6	103190476	103190734
chr6	106163515	106163794
chr6	106525136	106525386
chr6	128576044	128576276
chr6	156698265	156698548
chr7	905502	906556
chr7	17952450	17952708
chr7	23391307	23391616
chr7	26665038	26665376
chr7	28800274	28800474
chr7	35681655	35681964
chr7	43488985	43489246
chr7	55074259	55074588
chr7	74650074	74650302
chr7	91082977	91083197
chr7	100344990	100345223
chr7	103811978	103812278
chr7	105211038	105211288
chr7	116093887	116094189
chr7	130913012	130913268
chr7	138171329	138171594
chr7	141177204	141177509
chr7	147575910	147576164
chr7	151349965	151350312
chr8	8346616	8346815
chr8	19318368	19318643
chr8	24568276	24568534
chr8	27547680	27547931
chr8	27763956	27764168
chr8	31606883	31607253
chr8	32868721	32868994
chr8	42754491	42754762
chr8	53844304	53844551
chr8	60051665	60051938
chr8	60325425	60325644
chr8	66680163	66680404
chr8	70246619	70246894
chr8	75861043	75861315
chr8	102287386	102287665
chr8	102662505	102662731
chr8	123387363	123387588
chr8	124642001	124642320
chr8	128736966	128737264
chr9	10940439	10940724
chr9	13956235	13956516
chr9	16267552	16267776
chr9	16417234	16417507
chr9	21761416	21761642
chr9	36092640	36092890
chr9	37302324	37302531
chr9	40051140	40051467
chr9	41413741	41413978
chr9	63647819	63648055
chr9	76761497	76761819
chr9	83473443	83473679
chr9	91208080	91208395
chr9	103798711	103798986
chr9	112218889	112219222
chr9	114806292	114806575
chrX	527314	527689
chrX	11824994	11825247
chrX	78383755	78384008
chrX	83634957	83635276
chrX	118420626	118420852
chrX	134338572	134338835
chrX	154980842	154981126
chrX	156030377	156030736
chr15	90097479	90097771
chr6	3258799	3259063
chr20	408174	408447
chr9	113581870	113582139
chr1	145095652	145095861
chr7	21763879	21764146
chr6	110234023	110234291
chr4	73259096	73259328
chr1	58816258	58816482
chr1	143972140	143972344
chr6	105992408	105992662
chr4	75087922	75088184
chr1	206203028	206203234
chr1	155637468	155637685
chr3	108818458	108818727
chr4	167088277	167088486
chr13	46797128	46797383
chr14	95265559	95265798
chr10	91635475	91635783
chr17	30121888	30122132
chr9	83979417	83979661
chr11	35662632	35662843
chr8	141036142	141036357
chr10	89084462	89084669
chr11	108854500	108854727
chr13	75458772	75459035
chr12	106213	106467
chr20	12925116	12925372
chr17	42322880	42323139
chr6	33314022	33314214
chr4	48906795	48906978
chr2	174395347	174395590
chr9	35932891	35933107
chr5	96807822	96808059
chr2	75728701	75728910
chrX	127085994	127086222
chr10	22437293	22437477
chr4	147550463	147550728
chr11	62787481	62787724
chr7	139111922	139112300
chr2	24072924	24073170
chr11	77820833	77821019
chr16	4625379	4625571
chr2	23380663	23380922
chr1	171485013	171485243
chr1	214669230	214669490
chr10	49458940	49459224
chr2	186112834	186113118
chr20	53842861	53843111
chr3	87674903	87675136
chr8	33683155	33683403
chr1	219663197	219663472
chr6	54856185	54856431
chr4	3047769	3047956
chr1	248482345	248482592
chr1	156767067	156767252
chr13	39510336	39510584
chr5	119031397	119031585
chr7	111528404	111528662
chr9	3502146	3502419
chr9	66325235	66325461
chr15	61598894	61599081
chr12	124480512	124480696
chr8	20493218	20493426
chr13	92806301	92806534
chr14	68210891	68211106
chr4	75633958	75634141
chr5	53089515	53089726
chr5	76256241	76256479
chr7	27890295	27890502
chr1	244048084	244048245
chr9	99266762	99266967
chr17	9657041	9657295
chr17	45381058	45381229
chr2	37935232	37935436
chr8	126735160	126735373
chr16	85055366	85055578
chr11	46285937	46286160
chr9	137355457	137355691
chr1	99219112	99219359
chr12	43740618	43740828
chr18	38216467	38216696
chr2	174878575	174878787
chr6	98880538	98880758
chr20	5120197	5120391
chr1	25607367	25607608
chr10	110138265	110138466
chr12	45669237	45669443
chr3	152596100	152596277
chrX	76151562	76151800
chr1	152460112	152460331
chr6	42564570	42564754
chr10	2762104	2762290
chr1	161523767	161523922
chr7	44847170	44847376
chr4	128552917	128553105
chr11	62386197	62386420
chr9	89962026	89962253
chr10	95310040	95310292
chr12	20492433	20492637
chr14	46769449	46769636
chr2	106358251	106358465
chr2	150403635	150403880
chr3	1251426	1251659
chr4	119940265	119940459
chr6	49455186	49455384
chr6	119729048	119729230
chr6	165556478	165556666
chr8	126401668	126401889
chr9	3522057	3522268
chr4	158860954	158861148
chr1	153805514	153805724
chr17	17850144	17850332
chr18	77102729	77102913
chr10	17507211	17507431
chr11	104196676	104196869
chr13	84662576	84662823
chr17	11787076	11787280
chr17	61221146	61221311
chr2	37892387	37892598
chr20	44971307	44971493
chr3	107307307	107307524
chr6	136464227	136464414
chr8	136666231	136666415
chrX	76143338	76143517
chr18	63367731	63367923
chr2	177212355	177212530
chr1	244945211	244945394
chr8	80297161	80297365
chrX	13652819	13653020
chr10	19815394	19815595
chr10	52483657	52483865
chr12	9869788	9870019
chr12	41931123	41931302
chr16	7423460	7423625
chr2	205161184	205161372
chr2	213153731	213153916
chr3	122610056	122610256
chr4	14087502	14087725
chr8	70160665	70160900
chr9	14560257	14560470
chr6	2940591	2940774
chr7	29091776	29091930
chr20	35405010	35405183
chr11	72223090	72223260
chr20	50483825	50484014
chr2	112636624	112636802
chr2	233388139	233388298
chr22	21868026	21868236
chr17	38584397	38584580
chrX	100415800	100416015
chr1	97258756	97258951
chr10	89946260	89946423
chr12	1645394	1645591
chr14	87457818	87458011
chr15	32959217	32959402
chr2	114508949	114509125
chr2	151029869	151030051
chr20	35043758	35043920
chr21	24481865	24482020
chr3	40327599	40327884
chr4	19924878	19925075
chr4	77899711	77899938
chr6	70365396	70365648
chr7	83798727	83798925
chr8	50380815	50381030
chr9	42995327	42995545
chr1	206049330	206049574
chr6	31842124	31842285
chr2	117721979	117722156
chr3	19147455	19147627
chr1	174990443	174990668
chr16	83137537	83137732
chr1	200352054	200352249
chr14	65206860	65207040
