## Supplementary Table 11 for "The BLIMP1 – EZH2 nexus in a non-Hodgkin lymphoma"

### Sheet: EVTable-8_BLIMP1-bound_genes_in
AAMDC
ABCA8
ACAD11
ACAD9
ACCSL
ACPP
ACTA2
ACTN2
ACTR3
ACTRT1
ADAM10
ADAM7
ADAMTS16
ADAMTS20
ADAMTS6
ADAP1
ADAR
ADCK3
ADD3
ADH4
ADH6
ADIPOR2
ADSL
AGGF1
AGK
AGO3
AGTR1
AIM1
AIM2
AKR1D1
AKT3
ALB
ALG10B
ALKBH3
ALPK2
ALS2CR12
AMIGO2
ANGPTL1
ANHX
ANKRD12
ANKRD17
ANKRD20A1
ANKRD30B
ANO2
ANO6
ANXA10
ANXA3
ARHGAP23
ARHGAP27
ARID1B
ARID2
ARID5B
ARL14EP
ASH1L
ASRGL1
ATAD2
ATAD2B
ATF3
ATF6
ATG5
ATM
ATP1B1
ATP6V1H
ATP8A1
AUH
AZIN1
B3GALT1
B3GALT2
BBX
BCAS1
BCAS3
BCLAF1
BMP2
BMP2K
BMP3
BNC2
BOD1L1
BOK
BTG3
BTN3A3
C11orf87
C16orf80
C1QL3
C1orf186
C2CD4A
C5orf42
C6orf57
C8orf44-SGK3
CA8
CACNA2D4
CACYBP
CAMK1G
CAPN13
CAPRIN2
CASP12
CBWD3
CBWD5
CBWD7
CCDC15
CCNG2
CCNY
CCR2
CCR4
CD34
CD48
CD5L
CDC40
CDC42BPA
CDC42EP3
CDCA7L
CDH13
CDK14
CDKL2
CDKL4
CDYL
CEBPB
CELF4
CENPF
CERKL
CES5A
CETN1
CETN3
CH25H
CHCHD5
CHN1
CHN2
CHODL
CHRM3
CHRM5
CHRNA1
CHRNA6
CHRNB3
CIR1
CIT
CLCA4
CLEC2B
CLEC2D
CLECL1
CLIC6
CLMN
CLRN2
CLU
CNTN4
CNTN6
COG6
COL8A1
COL9A1
COLEC12
CPEB2
CREB3L1
CREB5
CREM
CRIM1
CRNN
CSGALNACT1
CTH
CUBN
CWC27
CXCL13
CYB5B
CYLC1
CYLC2
CYSLTR1
DAOA
DAP
DAZL
DCAF12L1
DCK
DCLK3
DCP1B
DDX10
DDX18
DENND3
DGCR6
DGKD
DGKZ
DHRS3
DHRS7C
DICER1
DIRAS2
DKK1
DLEU1
DNAH11
DNAH5
DNAH9
DNHD1
DNM3
DOCK11
DOK6
DPP10
DPT
DPYD
DRD5
DRGX
DUSP22
DUSP26
DUSP6
DYNC1H1
DYNLRB2
DYRK2
E2F7
ECHDC3
EDNRA
EEA1
EFCAB2
EFTUD1
EGFR
EID2
EIF1B
EIF2S2
EIF6
EMILIN2
ENSA
ENSG00000115128
ENSG00000117598
ENSG00000117600
ENSG00000182319
ENSG00000267561
ENTPD3
EPHA4
EPHA7
EPHX2
EPN2
EPS8
ERAP1
ERC1
ERRFI1
ESCO2
ESD
EXD3
F8
F8A1
FAM20A
FAM5B
FAM72A
FAM84B
FASLG
FBXL14
FBXL4
FBXO15
FCRL1
FGF14
FGF5
FGGY
FILIP1L
FKBP1B
FLRT3
FMN1
FMO3
FNIP2
FOS
FOXD4L6
FOXO1
FRAS1
FRMD3
FRMD4B
FRMPD4
FRYL
FSIP2
FUT10
FUT8
FUT9
FZD1
GABRA2
GABRG1
GADD45G
GALC
GALNT1
GALNTL6
GAP43
GAREM
GATAD2B
GCFC2
GCNT1
GDPD4
GET4
GFRA1
GLIPR2
GLT1D1
GNAO1
GOLGA6C
GOLIM4
GOLPH3L
GPA33
GPC3
GPC6
GPR52
GRAMD2
GRAP
GREM1
GRHPR
GRK4
GRSF1
GSC
GTF2I
GTF2IRD1
GTSCR1
GXYLT1
GYPC
H2AFV
HABP2
HADH
HAO1
HCRTR2
HECW1
HERC5
HERC6
HERPUD2
HHAT
HIAT1
HMCN1
HNF4G
HNRNPA3
HNRNPK
HNRNPU
HRCT1
HS2ST1
HSBP1
HSD17B12
HSD17B7
HSPA1B
HSPA6
HTR1F
HTR7
HTT
IDH2
IFI44L
IFNE
IFNG
IGF2BP3
IGSF6
IKZF2
IL15RA
IL21R
IL2RA
IL4R
IL7R
IL9R
ILDR2
IMMP2L
INADL
INPPL1
INTS12
INTS7
IQGAP2
IQSEC3
IRF2BP2
IRF2BPL
ISL1
ITGA2
ITGA4
ITGBL1
ITPR2
IVL
JAZF1
JUN
KAAG1
KANK4
KBTBD8
KCNE4
KCNH8
KCNJ16
KCNJ2
KCNK2
KCNN3
KCNS1
KCTD3
KDELC2
KDSR
KHDRBS2
KIAA0020
KIAA0513
KIAA1217
KIF20B
KIF21A
KIF2B
KIR3DX1
KIRREL
KITLG
KLC2
KLF10
KLF12
KLF14
KLF3
KLF5
KLHL14
KLLN
KLRD1
KLRK1
KMT2E
LAMA2
LANCL2
LAP3
LCE2D
LCE3A
LCE5A
LCLAT1
LCORL
LDLRAD3
LDLRAP1
LEF1
LEMD3
LGALS13
LGI2
LGR5
LHFP
LIN54
LIPC
LMO4
LMOD3
LPGAT1
LPIN2
LPP
LRIG1
LRMP
LRRC4C
LRRN3
LSAMP
LY86
LYPLAL1
LYSMD2
LZTS1
MAD2L1
MAEL
MAF
MALSU1
MAN1A1
MAN1C1
MANEA
MAP1LC3B2
MAP7
MAPK1
MAX
MBD2
MBL2
MBP
MDGA2
MECOM
MED10
MED13L
MEF2C
METTL15
METTL24
METTL9
MGRN1
MKLN1
MMADHC
MME
MMP15
MMP20
MMP7
MNS1
MOCS2
MPDZ
MPP7
MPPED2
MRPL1
MRPL3
MSL3
MSRB3
MSTO1
MT1E
MT2A
MTAP
MTR
MTRNR2L9
MTRR
MTSS1
MTX2
MUT
MXI1
MYH7B
MYO9A
NAPG
NBEA
NBPF8
NCAM2
NCOA2
NCOR2
NDST4
NDUFB9
NDUFV2
NEDD4L
NEFM
NEIL3
NEK2
NENF
NEU1
NFAT5
NFIB
NHLRC3
NIPBL
NLRP3
NPAS2
NPHP3
NPNT
NR3C1
NR4A3
NR5A2
NRARP
NRG1
NRIP1
NRP2
NRSN1
NRXN1
NSRP1
NSUN2
NTF3
NUB1
NUCB2
NUDT4
NUF2
OCIAD2
OLFML2B
OR10AB1P
OR10Z1
OR2S2
OR2T3
OR2T5
OR52K1
OR52M1
OR5P2
OTUD1
P2RY1
PACS1
PAK1
PAPPA2
PAQR3
PARD3B
PARM1
PARP14
PARP15
PARP8
PAX6
PBDC1
PBX1
PCDH19
PCNA
PDE10A
PDE3A
PDE5A
PDGFD
PDHA2
PDLIM1
PDZD8
PDZRN4
PEX5L
PFKP
PGBD3
PGRMC2
PHF17
PHF6
PIEZO2
PIGC
PIK3C2A
PIK3C3
PIK3R1
PILRA
PILRB
PIP4K2A
PKN2
PLCH1
PLCL1
PLCL2
PLEKHA3
PLEKHG4B
PLXDC2
PLXNA2
PNLIPRP3
POGK
POLQ
POU1F1
POU3F2
POU3F3
POU3F4
POU5F1B
PPAP2B
PPCDC
PPIAL4G
PPP1R3C
PPP2R3B
PPP2R5C
PRCC
PRDM1
PRDM14
PRDM7
PREP
PRG4
PRICKLE1
PRKAB1
PRKG2
PRL
PROX1
PRPS1L1
PRPSAP2
PRR5L
PRRC2C
PRRX1
PRUNE2
PSIP1
PSMB2
PSMD7
PTBP2
PTBP3
PTGER3
PTK2
PTPLA
PTPN1
PTPN2
PTPRC
PTPRD
PTPRK
PTPRO
PTPRR
PTTG2
PUS7L
RAB2A
RAB7A
RAD51B
RALGPS2
RALY
RAPGEF2
RARRES3
RASAL2
RASEF
RASL11B
RBCK1
RBFOX1
RBM43
RCN1
RECK
RELL1
RELN
RFC3
RFWD2
RFX3
RGPD3
RGS18
RGS3
RGS6
RHEB
RMDN2
RMI1
RNASEH2B
RND3
RNLS
ROPN1L
RORA
RPAP3
RPL10L
RPL31
RPP40
RPRD1A
RPS17
RPS6KC1
RREB1
RRM2B
RRP8
RSF1
RSU1
RTKN2
RTN4IP1
RUFY3
RUNX1
RUSC1
RYR2
RYR3
S100A10
SASS6
SC5D
SCARA3
SCFD2
SCG2
SCG3
SCGB1A1
SCLT1
SCRN3
SDCCAG8
SEC16B
SEC61B
SEH1L
SELL
SELP
SEMA3A
SEMA3E
SENP8
2011-09-01
2004-09-01
SERPINB6
SERPINB9
SGK3
SH2D4A
SH3GLB1
SHISA3
SHOX
SHROOM3
SIPA1L1
SKAP2
SKOR2
SLAMF6
SLAMF7
SLC18A2
SLC20A1
SLC22A23
SLC26A5
SLC27A3
SLC2A9
SLC30A10
SLC30A5
SLC37A2
SLC39A10
SLC45A1
SLC4A4
SLC6A12
SLC6A4
SLCO1C1
SLIT2
SLITRK1
SLITRK5
SMAD2
SMAP1
SMC2
SMCP
SMYD2
SNTG1
SNX10
SNX13
SOD3
SORBS1
SORCS1
SORL1
SOS1
SPAG6
SPATA31A5
SPATA32
SPEF2
SPOCK3
SPTA1
SPTLC3
SRCIN1
SREBF1
SRPK2
SSPN
ST8SIA6
STAT1
STAT3
STAT4
STAT5A
STIM2
STK17A
STK25
STK4
STXBP5L
SUCO
SUSD1
SV2C
SYK
SYNDIG1L
SYT14
TADA1
TAPBP
TAX1BP1
TBC1D4
TBX2
TBX20
TCEANC
TCF7L2
TECRL
TEKT2
TENM3
TES
TEX14
TFAP2E
TFEC
TGFB3
THAP6
THAP9
THEM4
THSD4
THUMPD2
TINAG
TLE3
TMED10
TMEFF2
TMEM132D
TMEM14E
TMEM161B
TMEM178A
TMEM178B
TMEM179B
TMEM184C
TMEM230
TMEM26
TMEM75
TMPPE
TMTC2
TMX3
TNFAIP8
TNFRSF1B
TNFSF15
TNFSF18
TNMD
TNN
TNR
TNRC6B
TOM1L2
TOMM20
TOX
TPD52
TPRG1
TRAF6
TRAK2
TRANK1
TRAT1
TRIB1
TRIM24
TRIM44
TRIO
TRPC4AP
TSPAN11
TTC14
TTLL5
TTLL7
TTN
TUBB2B
TVP23B
TXNDC12
UACA
UBE2QL1
UBR2
UBR5
UCK2
UFL1
UGT2B10
UGT2B15
UQCC
USH2A
USP17L24
USP18
USP25
USP40
USP43
USP6NL
UXS1
VANGL2
VASH1
VEGFC
VRTN
VTI1A
WAC
WDR44
WNT5B
WRN
XCL1
XIRP2
XKR3
YIPF5
YY1AP1
ZAR1
ZBED3
ZBTB10
ZBTB18
ZC3H12C
ZC3H15
ZC3HAV1
ZCCHC5
ZCCHC7
ZDHHC15
ZDHHC21
ZDHHC7
ZFHX3
ZFHX4
ZFP14
ZFP36L1
ZFP69
ZFP69B
ZFP82
ZFYVE9
ZHX1
ZIC1
ZNF18
ZNF217
ZNF236
ZNF281
ZNF496
ZNF519
ZNF618
ZNF664
ZNF705B
ZNF710
ZP4
ZWINT
