## Supplementary Table 14 for "The BLIMP1 – EZH2 nexus in a non-Hodgkin lymphoma"

### Sheet: EVTable-11_BLIMP1_peaks_in_NCI-
chr1	1799684	1800016
chr1	3891100	3891365
chr1	9626245	9626456
chr1	12449565	12449876
chr1	19011152	19011378
chr1	19169572	19169884
chr1	20322180	20322513
chr1	23174491	23174699
chr1	29560421	29560751
chr1	31423326	31423601
chr1	35637413	35637666
chr1	51156813	51157053
chr1	52102478	52102713
chr1	56296622	56296889
chr1	62296006	62296299
chr1	70451058	70451388
chr1	76844198	76844451
chr1	78040588	78040857
chr1	82819305	82819487
chr1	86740190	86740411
chr1	112770211	112770432
chr1	114482709	114482938
chr1	115411401	115411671
chr1	143972082	143972390
chr1	144466565	144466736
chr1	145095602	145095882
chr1	145429515	145429744
chr1	145622241	145622487
chr1	147549467	147549751
chr1	147942614	147942865
chr1	148315527	148315735
chr1	148598385	148598601
chr1	150670477	150670810
chr1	151135814	151136169
chr1	151984662	151984969
chr1	152460061	152460418
chr1	152637220	152637584
chr1	152880878	152881223
chr1	153866378	153866591
chr1	153945979	153946304
chr1	154745218	154745516
chr1	155637418	155637732
chr1	157830905	157831289
chr1	157832402	157832634
chr1	158502954	158503473
chr1	158679318	158679639
chr1	158975463	158975723
chr1	159076824	159077260
chr1	159338117	159338361
chr1	160467667	160467914
chr1	160756963	160757241
chr1	161962406	161962790
chr1	163922718	163922930
chr1	166489978	166490310
chr1	166891879	166892139
chr1	166956555	166956819
chr1	167044020	167044283
chr1	168557606	168557940
chr1	168618948	168619271
chr1	169694419	169694637
chr1	172394051	172394344
chr1	172746359	172746703
chr1	173038928	173039179
chr1	173406748	173407044
chr1	173601669	173601956
chr1	175390609	175390828
chr1	177256319	177256548
chr1	177558513	177558768
chr1	177617192	177617498
chr1	178023089	178023341
chr1	191887042	191887289
chr1	195466668	195466978
chr1	206202975	206203279
chr1	206652332	206652554
chr1	210141668	210141901
chr1	210663818	210664023
chr1	211739920	211740143
chr1	211882775	211883026
chr1	219988540	219988811
chr1	221754266	221754443
chr1	222644202	222644467
chr1	237506994	237507315
chr1	238950854	238951108
chr10	5862526	5862779
chr10	6050742	6051067
chr10	9535742	9536098
chr10	11718039	11718326
chr10	12409697	12409889
chr10	28368196	28368549
chr10	35208693	35208976
chr10	47605962	47606374
chr10	87635840	87636073
chr10	88392324	88392528
chr10	89084446	89084693
chr10	95310008	95310286
chr10	104308745	104308957
chr10	105838018	105838342
chr10	107654011	107654271
chr10	107740937	107741277
chr10	112465514	112465845
chr10	113170034	113170358
chr10	115321420	115321666
chr10	116371815	116372131
chr10	117284769	117285152
chr10	120719337	120719608
chr10	120969317	120969562
chr10	123577787	123577998
chr10	129170887	129171107
chr10	131676545	131676802
chr11	4492978	4493254
chr11	7787306	7787534
chr11	18267960	18268223
chr11	30431571	30431816
chr11	32658751	32659057
chr11	32775941	32776193
chr11	33893714	33894174
chr11	35662608	35662853
chr11	35917630	35917969
chr11	36450105	36450422
chr11	40686897	40687115
chr11	41413918	41414129
chr11	43869025	43869289
chr11	43992818	43993108
chr11	62787441	62787730
chr11	71999443	71999642
chr11	75677352	75677637
chr11	88404462	88404705
chr11	88406031	88406286
chr11	90493002	90493262
chr11	95296821	95297072
chr11	96112731	96113038
chr11	96267408	96267617
chr11	99684015	99684214
chr11	100340907	100341215
chr11	100468179	100468468
chr11	102312811	102313023
chr11	102564195	102564474
chr11	104196671	104196945
chr11	108236571	108237012
chr11	108854514	108854727
chr11	109552060	109552413
chr11	111836876	111837213
chr11	112997946	112998297
chr11	114400603	114400945
chr11	116929665	116929860
chr11	118841413	118841883
chr11	119854603	119854896
chr11	121163690	121164066
chr11	121309738	121310017
chr11	123462263	123462515
chr11	124115198	124115448
chr11	125026049	125026341
chr11	132093893	132094139
chr11	133172383	133172648
chr12	111793	111992
chr12	807361	807619
chr12	1645421	1645623
chr12	26423122	26423320
chr12	38772030	38772319
chr12	39205964	39206178
chr12	42098136	42098420
chr12	58692505	58692820
chr12	67698812	67699147
chr12	71346448	71346734
chr12	76158948	76159286
chr12	88641317	88641589
chr12	93060330	93060641
chr12	96121284	96121657
chr12	116325280	116325551
chr12	119809084	119809320
chr12	120599190	120599469
chr12	122474091	122474391
chr12	124713767	124713960
chr13	68315275	68315490
chr14	25233811	25234079
chr14	27588072	27588339
chr14	36626225	36626497
chr14	46769386	46769692
chr14	54730296	54730513
chr14	65156776	65157127
chr14	68210871	68211128
chr14	71555465	71555851
chr14	74415171	74415384
chr14	76743001	76743352
chr14	76953698	76953933
chr14	76962013	76962365
chr14	77554303	77554533
chr14	87457720	87458012
chr14	91495451	91495643
chr14	95014839	95015077
chr14	95265515	95265759
chr14	100256569	100256813
chr14	100318080	100318332
chr14	106844105	106844311
chr15	33730824	33731075
chr15	43777117	43777643
chr15	51731573	51731840
chr15	70141113	70141443
chr15	71712218	71712452
chr15	72141502	72141820
chr15	75130990	75131261
chr15	75198712	75199004
chr15	76286345	76286556
chr15	79265241	79265601
chr15	82286499	82286877
chr15	82488313	82488515
chr15	88640022	88640271
chr15	90097504	90097746
chr16	4625328	4625563
chr16	21645496	21645791
chr16	31178891	31179172
chr16	50666790	50667066
chr16	56164024	56164299
chr16	80449482	80449678
chr16	85055344	85055620
chr17	11787048	11787343
chr17	13292947	13293245
chr17	19187864	19188157
chr17	27544700	27544970
chr17	30121929	30122136
chr17	41196218	41196398
chr17	42322889	42323145
chr17	55742623	55742811
chr17	58595316	58595680
chr17	68763681	68763977
chr17	70137422	70137753
chr17	77610180	77610533
chr17	80832887	80833194
chr18	2959028	2959337
chr18	9095806	9096010
chr18	9117354	9117627
chr18	12921192	12921452
chr18	23237575	23237810
chr18	34860544	34860870
chr18	38940852	38941570
chr18	41192769	41193152
chr18	47340884	47341177
chr18	53611056	53611317
chr18	54388741	54388968
chr18	58317024	58317290
chr18	63367618	63367966
chr18	74005715	74006016
chr18	75161763	75162036
chr18	77102711	77102978
chr19	7450717	7451038
chr19	13401553	13401834
chr19	16002050	16002271
chr19	17523196	17523513
chr19	39557889	39558184
chr2	17578429	17578608
chr2	23926047	23926306
chr2	24072938	24073185
chr2	35978325	35978563
chr2	37935169	37935410
chr2	39128911	39129267
chr2	39730696	39730967
chr2	42009836	42010084
chr2	46876283	46876905
chr2	51093273	51093612
chr2	100142560	100142840
chr2	100744652	100744974
chr2	100941169	100941418
chr2	104448159	104448334
chr2	105322323	105322543
chr2	112636615	112636836
chr2	115560812	115561037
chr2	117721944	117722232
chr2	125715768	125716027
chr2	136422624	136422841
chr2	137818819	137819069
chr2	150342347	150342704
chr2	156380406	156380610
chr2	167294819	167295101
chr2	171136169	171136418
chr2	174395340	174395626
chr2	176473083	176473476
chr2	181462099	181462319
chr2	181774841	181775077
chr2	189444451	189444655
chr2	191020256	191020586
chr2	193088087	193088368
chr2	198371998	198372544
chr2	213153730	213153908
chr2	222789428	222789635
chr2	239297763	239297946
chr2	241363588	241363833
chr2	241515386	241515629
chr20	31846233	31846577
chr20	33720339	33720636
chr20	34105667	34105957
chr20	39004566	39004744
chr20	46666120	46666348
chr20	49685161	49685435
chr20	60452339	60452539
chr21	15414108	15414449
chr21	15688962	15689185
chr21	17709294	17709560
chr21	22880599	22880926
chr21	34693249	34693511
chr21	37368253	37368472
chr21	38767259	38767644
chr22	16824743	16824975
chr22	18091872	18092172
chr22	19259673	19259867
chr22	28907710	28907934
chr22	40276537	40276909
chr22	44652423	44653030
chr3	1251384	1251658
chr3	12395389	12395664
chr3	12886136	12886446
chr3	16841371	16841593
chr3	17795736	17796016
chr3	19147382	19147645
chr3	24678109	24678412
chr3	33063512	33063764
chr3	33089573	33089844
chr3	34362115	34362326
chr3	50588412	50588753
chr3	51942922	51943144
chr3	69326974	69327225
chr3	72848863	72849098
chr3	82634791	82634994
chr3	87674885	87675083
chr3	95706137	95706375
chr3	99960590	99960831
chr3	102525719	102525967
chr3	107307239	107307568
chr3	108818495	108818711
chr3	109059345	109059616
chr3	113423708	113424036
chr3	114855849	114856112
chr3	118851859	118852204
chr3	119937304	119937600
chr3	121432227	121432521
chr3	122610025	122610310
chr3	125121699	125121954
chr3	128075703	128075961
chr3	128804301	128804538
chr3	129955579	129955900
chr3	131056037	131056253
chr3	132667542	132667830
chr3	141303907	141304214
chr3	145817918	145818173
chr3	148173955	148174160
chr3	151211167	151211367
chr3	168714954	168715229
chr3	172616011	172616297
chr3	180267263	180267547
chr4	8537279	8537506
chr4	13980407	13980654
chr4	27636610	27636866
chr4	48499743	48499994
chr4	53032947	53033178
chr4	53176334	53176603
chr4	53765212	53765480
chr4	75633928	75634215
chr4	76644652	76644846
chr4	76782076	76782276
chr4	77433378	77433637
chr4	78658642	78658967
chr4	81052014	81052414
chr4	81997309	81997614
chr4	82905317	82905587
chr4	85995328	85995598
chr4	122458558	122458823
chr4	122824646	122824824
chr4	129542860	129543053
chr4	131921025	131921256
chr4	159077795	159078054
chr4	167779957	167780232
chr4	172055141	172055356
chr4	176817288	176817559
chr4	177913603	177913887
chr5	3412247	3412448
chr5	3912876	3913151
chr5	8349851	8350181
chr5	33861676	33861863
chr5	42757373	42757601
chr5	43008058	43008391
chr5	58462056	58462347
chr5	68369571	68369824
chr5	87687099	87687354
chr5	92518415	92518665
chr5	97635553	97635890
chr5	99027325	99027667
chr5	100595657	100595897
chr5	119031369	119031616
chr5	120457957	120458284
chr5	130836664	130837031
chr5	134604927	134605170
chr5	143435115	143435534
chr5	146313101	146313398
chr5	152030527	152030833
chr5	152397591	152397880
chr5	159834847	159835132
chr5	162674436	162674776
chr5	177593611	177593801
chr6	330344	330673
chr6	827463	827790
chr6	2940527	2940820
chr6	4901606	4901856
chr6	6688263	6688579
chr6	14109998	14110300
chr6	14254548	14254724
chr6	22334834	22335182
chr6	31588036	31588316
chr6	42564486	42564769
chr6	49151982	49152232
chr6	52415372	52415588
chr6	52566114	52566362
chr6	61661416	61661693
chr6	69294338	69294572
chr6	70365434	70365665
chr6	89575257	89575552
chr6	90774762	90774982
chr6	93468295	93468627
chr6	95690362	95690707
chr6	103190497	103190741
chr6	105992352	105992689
chr6	106163531	106163778
chr6	106525133	106525424
chr6	118187326	118187532
chr6	119729014	119729234
chr6	149111799	149112026
chr6	154684154	154684431
chr7	905466	906542
chr7	22622536	22622766
chr7	22640389	22640607
chr7	23368345	23368650
chr7	23391321	23391597
chr7	24245441	24245715
chr7	28800235	28800451
chr7	52018248	52018496
chr7	55074261	55074580
chr7	74650067	74650338
chr7	100344960	100345199
chr7	103432870	103433137
chr7	103811991	103812270
chr7	105211009	105211291
chr7	107638626	107638872
chr7	111528401	111528657
chr7	116093939	116094157
chr7	135980640	135980865
chr7	139111878	139112283
chr7	151342342	151342618
chr7	151349983	151350332
chr7	151936249	151936527
chr7	157769960	157770189
chr8	8346603	8346835
chr8	10464414	10464589
chr8	19318324	19318668
chr8	26575977	26576208
chr8	27763959	27764188
chr8	29499374	29499616
chr8	30548234	30548525
chr8	31606912	31607195
chr8	32583884	32584091
chr8	32868727	32868997
chr8	40771578	40771897
chr8	41264482	41264748
chr8	42217174	42217379
chr8	42754459	42754762
chr8	42788685	42788966
chr8	50380813	50381116
chr8	51343108	51343351
chr8	53844284	53844563
chr8	65611617	65612103
chr8	66679873	66680388
chr8	66917771	66918011
chr8	80297062	80297454
chr8	83426709	83427107
chr8	100428690	100428918
chr8	102287387	102287647
chr8	102662431	102662843
chr8	106847280	106847532
chr8	107344946	107345166
chr8	113734643	113734877
chr8	118089451	118089659
chr8	118523201	118523485
chr8	120294262	120294520
chr8	123275125	123275412
chr8	123387333	123387621
chr8	124031547	124031847
chr8	128631550	128631921
chr8	141036129	141036381
chr9	2125975	2126165
chr9	3386064	3386314
chr9	7298169	7298454
chr9	13956262	13956494
chr9	16417229	16417497
chr9	21761358	21761680
chr9	29319785	29320055
chr9	37409437	37409814
chr9	41413738	41414000
chr9	63647814	63648081
chr9	66325245	66325463
chr9	66837322	66837523
chr9	73701701	73701929
chr9	76761548	76761829
chr9	83473398	83473790
chr9	83572561	83572900
chr9	83979407	83979678
chr9	89961980	89962185
chr9	91208063	91208385
chr9	103798696	103799017
chr9	105385378	105385728
chr9	112218949	112219213
chr9	113581866	113582133
chr9	114697323	114697569
chr9	114806314	114806576
chr9	125513664	125513959
chr9	134065707	134066116
chr9	137490657	137490934
chrX	527322	527640
chrX	134338591	134338867
chrX	139831757	139832043
chrX	140521478	140521731
chrX	145682308	145682547
chrX	147535354	147535585
chrX	155755109	155755357
