## Supplementary Table 15 for "The BLIMP1 – EZH2 nexus in a non-Hodgkin lymphoma"

### Sheet: EVTable-12_BLIMP1-bound_genes_i
ABCA8
ABRA
ACAD11
ACAD9
ACAN
ACCSL
ACP6
ACPL2
ACSL3
ACTA2
ADAMTS12
ADAP1
ADAR
ADIPOR2
ADRA1B
ADSL
AFF3
AGA
AGTR1
AIDA
AIM1
AIM2
ALG10B
ALG9
ALKBH3
ALPK2
ANGPT1
ANKK1
ANKRD12
ANKRD20A1
ANKRD46
ANKRD6
ANXA1
ANXA10
ANXA3
APOA1
ARHGAP24
ARHGAP42
ARHGEF18
ARL14EP
ARMC1
ATAD2
ATAD2B
ATF6
ATG5
ATM
ATP11C
ATP6V1H
ATRNL1
AUH
AZIN1
B3GALT1
B4GALT5
B4GALT7
BAI3
BBS10
BBX
BCAP29
BCL9
BIRC3
BMP2K
BMP3
BNC2
BOC
BOD1L1
BOK
BRD3
BTG3
BUB3
C11orf87
C15orf27
C18orf54
C1orf174
C1orf185
C5orf38
C6orf57
C8orf4
C8orf44-SGK3
C9orf123
C9orf91
CABLES1
CABP1
CACNA1A
CAMK1D
CAMK2N1
CASP12
CBWD3
CBWD5
CBWD7
CCDC15
CCDC3
CCDC88C
CCNG1
CCNG2
CCNH
CCNY
CCR4
CD5L
CD83
CDC42EP3
CDH26
CDH4
CDKL2
CDKL4
CDYL
CERKL
CES5A
CH25H
CHCHD5
CHD1
CHIC2
CHMP6
CHN2
CHODL
CHORDC1
CHRM3
CHRM5
CHRNA6
CHRNB3
CHSY3
CIR1
CISH
CIT
CLIC6
CLIP1
CLMN
CLMP
CLTCL1
CNKSR3
CNTN4
CNTN5
CNTN6
COBL
COL14A1
COL8A1
COL9A1
CREB5
CREM
CRIM1
CRNN
CSGALNACT1
CSMD3
CTH
CTSC
CXCL13
CXCR4
CXCR5
CYLC2
CYP7B1
DAZL
DDX10
DDX18
DDX6
DENND3
DENND4B
DFFB
DHRS3
DHX35
DICER1
DIRAS2
DNAH9
DNAJB4
DNAJB6
DNM3
DPP10
DPT
DPYSL2
DSCR3
DTNA
DUSP10
DUSP22
DUSP4
DUSP6
DYNAP
DYNLRB2
DYRK1A
DYRK2
DYRK3
ECHDC3
EEA1
EFHC1
EFTUD1
EGFR
EID2
EIF2S2
EIF3M
ELAC2
ELK3
ELL3
EMILIN2
ENSA
ENSG00000115128
ENSG00000182319
EPHA7
EPN2
EPRS
ERG
ESCO2
ESRRB
ETFA
ETS2
EXOC2
EXT1
FAM129C
FAM170A
FAM174A
FAM19A3
FAM20A
FAM5B
FAM72A
FAM76B
FARP2
FASLG
FBXO15
FBXO18
FCRL1
FER1L6
FGF2
FGFR2
FILIP1L
FKBP1B
FMR1
FNIP2
FOXD4L6
FOXQ1
FOXS1
FRMD3
FRMD4B
FRYL
FSD1L
FUS
FUT10
FUT8
FUT9
GABPB2
GABRG2
GADD45G
GALC
GALNTL5
GALNTL6
GAP43
GAPVD1
GATAD2B
GBE1
GCH1
GCNT1
GDI2
GET4
GFRA1
GHR
GIPC2
GLRA1
GNAO1
GNB1
GOLGA6C
GOLIM4
GOLPH3L
GORASP2
GPA33
GPC3
GPD2
GPR171
GPR26
GPR45
GPR78
GPR89A
GPR89B
GRAMD1B
GRAMD2
GRAP
GRHPR
GRM5
GSC
GSK3B
GSTO2
GTF2I
GTF2IRD1
GUCA1C
GXYLT1
GYPC
HABP2
HDAC4
HEG1
HEMK1
HFE2
HHAT
HHIPL2
HINT1
HNMT
HNRNPA3
HNRNPD
HNRNPK
HPS5
HS2ST1
HS3ST3A1
HSD17B12
HTR1F
IDH2
IDNK
IER2
IFFO2
IFI16
IFNE
IFNG
IGF2BP3
IGSF11
IGSF6
IKBKB
IKZF2
IL12B
IL15RA
IL18BP
IL2
IL2RA
IL6
ILDR2
IMMP2L
INADL
INTS7
IQSEC1
IQSEC3
IRF2BPL
IRF4
IRX1
ISG20
ISM2
ITGA4
ITPR2
ITPRIP
IVL
JARID2
KANK4
KCNH1
KCNH8
KCNJ16
KCNJ2
KCNN3
KDELC2
KDM1A
KDM4C
KDSR
KHDRBS2
KIAA0020
KIAA0513
KIAA1644
KIF21A
KITLG
KLF10
KLLN
KMT2E
KREMEN1
KRTAP9-1
KRTAP9-2
KSR1
LANCL2
LCE2D
LCE3A
LCE5A
LDLRAD3
LGALS13
LGALS9
LGR5
LIN54
LINGO2
LMBRD1
LMO2
LMOD3
LNX1
LONRF2
LPGAT1
LPIN2
LRIG3
LRRC4C
LRRN3
LST1
LTA4H
LUZP1
LY86
LY9
LYRM2
LYSMD2
MAEL
MAF
MALSU1
MAML2
MAN1A1
MANEA
MAP1LC3B2
MAP3K7
MAP6
MAPK10
MAPKAP1
MAPKAPK2
MAPRE2
MAX
MBD2
MBP
MCFD2
MCMDC2
MDGA2
MECOM
MED13L
MED30
METTL9
MGMT
MGRN1
MIA3
MINPP1
MMADHC
MMP20
MMP7
MOGAT1
MOGAT2
MORC1
MPDZ
MPP7
MPPED2
MRPL13
MSRA
MSTO1
MTAP
MTMR2
MTPN
MTRNR2L9
MTRR
MTX2
MUT
MYO9A
NADK
NAP1L1
NBPF15
NBPF20
NBPF24
NBPF8
NCAM1
NCEH1
NCOR2
NDUFV2
NEDD4L
NEIL3
NEK11
NEK2
NEUROD1
NFIB
NGF
NKD1
NKX2-8
NMUR2
NOTCH2NL
NOVA1
NPAS2
NPHP3
NPY
NR1I2
NR3C1
NR4A2
NRG1
NRIP1
NRXN1
NSMF
NSRP1
NTM
NUB1
NUDT16
NUDT4
NUF2
OLFML2B
OPCML
OR10AB1P
OR10H4
OR10J1
OR10J3
OR10R2
OR10Z1
OR52K1
OR52M1
OR5P2
OR6Y1
P2RY14
PAPSS2
PARP14
PARP15
PARP3
PAX9
PBX1
PCTP
PDCD6IP
PDCL3
PDGFD
PDLIM1
PDZD8
PDZK1
PDZRN4
PEX11G
PEX26
PEX5L
PHF15
PHF6
PIGC
PIK3C3
PIK3CD
PIK3R1
PILRA
PILRB
PKDCC
PLAT
PLCL1
PLCL2
PLK2
PLN
PLOD2
PNLIPRP3
PNPLA7
POGK
POLQ
POP5
POU1F1
POU3F3
POU4F3
PPAP2B
PPAPDC1A
PPARG
PPCDC
PPIAL4A
PPIAL4G
PPP2R1B
PPP2R2D
PPP2R3B
PRDM1
PRDX6
PREP
PRKAB1
PRKAG2
PRKG2
PRL
PRR5
PRR5L
PRRG4
PRSS55
PRUNE2
PSIP1
PSMB2
PSMC2
PTBP3
PTGER3
PTGIS
PTK2
PTPN2
PTPRN2
PTPRR
PTPRU
PVRL1
PXDNL
PXMP4
PYHIN1
RAB7A
RAD51B
RAD52
RALY
RALYL
RAPGEF2
RARB
RASAL2
RASEF
RASGEF1B
RASGRF1
RASL11B
RBM27
RBM7
RBPMS
RELN
RFX3
RGS18
RGS3
RGS6
RHEB
RIOK2
RMDN2
RMI1
RND3
RNF11
RNF182
RNF19A
RNLS
RORB
RPL10L
RPL31
RPL32
RPP40
RPS17
RPS17L
RPTOR
RREB1
RRM2B
RRP9
RTN4IP1
RUNX1
RUVBL1
RYR2
RYR3
S100A10
SAA1
SAMD4A
SAR1B
SATB1
SC5D
SCAF8
SCARA3
SCARB1
SCFD2
SCG3
SCLT1
SCRN3
SEC16B
SEC61A1
SEH1L
SELL
SELP
SEMA6C
SENP8
SEPP1
2011-09-01
2004-09-01
2009-09-01
SERINC2
SERPINB6
SERPINB9
SESN3
SFRP1
SGK3
SH2D4A
SH3GLB1
SHOX
SHQ1
SHROOM3
SIK3
SIPA1L1
SKOR2
SLAMF6
SLAMF7
SLC12A8
SLC13A3
SLC16A1
SLC18A2
SLC20A1
SLC25A1
SLC25A29
SLC25A47
SLC26A4
SLC26A5
SLC27A3
SLC30A10
SLC30A5
SLC35F1
SLC37A2
SLC40A1
SLC44A1
SLC6A12
SLC6A4
SLC9C2
SLITRK2
SMAD2
SMARCA2
SMC2
SMC6
SMCP
SMEK1
SMIM18
SNTG1
SNX20
SOCS5
SOGA2
SORBS1
SORCS1
SORL1
SOS1
SOX3
SPANXB2
SPATA19
SPATA31A4
SPATA31A5
SPICE1
SPOCK3
SPRY3
SPTA1
SPTLC2
SRPK2
SSFA2
SSPN
ST6GALNAC3
ST6GALNAC5
ST8SIA4
STAT1
STAT3
STAT4
STAT5A
STEAP1B
STIM2
STK25
STK31
STXBP5L
STXBP6
SUSD1
SYK
SYNDIG1L
SYT14
SYT6
TAB2
TADA1
TARS
TBC1D5
TCF24
TCF7L2
TECTA
TES
TEX14
TFAP2E
TFEC
TGFBRAP1
THAP1
THAP9
THEM4
THRB
THSD4
THSD7B
THUMPD2
TINAGL1
TLE3
TLK1
TMCC1
TMED3
TMED9
TMEFF2
TMEM100
TMEM161B
TMEM178A
TMEM179B
TMEM201
TMEM241
TMEM65
TMEM66
TMEM75
TMLHE
TMPPE
TNFAIP8
TNFRSF11B
TNFRSF1B
TNFSF10
TNFSF15
TNFSF18
TNFSF4
TNN
TNR
TNRC6B
TNRC6C
TP53RK
TPD52
TPM4
TRAF6
TRAM2
TRAT1
TRH
TRIM29
TRIM33
TRIM44
TRMT44
TSEN2
TTC14
TUBA8
TWIST2
TXNDC12
UACA
UBR2
UBR4
UBR5
UCK2
USP25
USP6NL
UST
VANGL1
VANGL2
VASH1
VAV2
VEGFC
VLDLR
VRTN
VSNL1
VTI1A
VWA5A
VWA5B1
WAC
WDR11
WDR75
WNK1
WNT5B
WRN
XCL1
XCL2
XIRP2
XKR3
XRCC6BP1
YIPF5
YY1
YY1AP1
ZADH2
ZAR1
ZBTB10
ZBTB20
ZBTB38
ZC3H12C
ZC3HAV1
ZCCHC7
ZCCHC8
ZDHHC7
ZFP36L1
ZFYVE9
ZHX1
ZIC1
ZMAT4
ZNF131
ZNF18
ZNF236
ZNF407
ZNF618
ZNF658
ZNF705B
ZNF710
ZNRF3
ZP4
ZPLD1
