## Supplementary Table 18 for "The BLIMP1 – EZH2 nexus in a non-Hodgkin lymphoma"

### Sheet: EVTable-15_EZH2_peaks_in_NCI_H9
chr1	923240	926363
chr1	940004	943031
chr1	997879	1000021
chr1	1033842	1034866
chr1	1353545	1355742
chr1	2443912	2444450
chr1	2529687	2530515
chr1	2652237	2652478
chr1	2653677	2654213
chr1	2697422	2697841
chr1	2758549	2758850
chr1	2789315	2789896
chr1	3063163	3064822
chr1	3067314	3069267
chr1	3070574	3074602
chr1	3134516	3135965
chr1	3247080	3247948
chr1	3287052	3287964
chr1	3411554	3413024
chr1	3651188	3653009
chr1	3694368	3694959
chr1	6241320	6243610
chr1	6418694	6420351
chr1	6446997	6448829
chr1	6454048	6455903
chr1	10793777	10794837
chr1	10794988	10795990
chr1	11690705	11691579
chr1	11691740	11692606
chr1	12063167	12063762
chr1	12616993	12617466
chr1	14598514	14598964
chr1	15758801	15759332
chr1	16154953	16156019
chr1	18630680	18632588
chr1	18632782	18633656
chr1	18643079	18644221
chr1	19644581	19645195
chr1	20484057	20485420
chr1	20485569	20487060
chr1	20552578	20553222
chr1	26045497	26047252
chr1	29124068	29124684
chr1	37032703	37034109
chr1	38045368	38046670
chr1	39081431	39082021
chr1	40315635	40317192
chr1	46489256	46491644
chr1	47709094	47710132
chr1	55039796	55040394
chr1	61082998	61083966
chr1	121395474	121397060
chr1	144076638	144077894
chr1	144078040	144078589
chr1	144322017	144324727
chr1	144641592	144644126
chr1	144882948	144883503
chr1	144884196	144884412
chr1	151837851	151839201
chr1	152109603	152111071
chr1	153261196	153262275
chr1	153677861	153680230
chr1	155078820	155083065
chr1	155126649	155128349
chr1	156420076	156421764
chr1	156435482	156437037
chr1	156624226	156626143
chr1	165356106	165356900
chr1	180230512	180231298
chr1	197911410	197911740
chr1	202193482	202194379
chr1	202642666	202643230
chr1	205455815	205457371
chr1	210233090	210234021
chr1	226548334	226549919
chr1	228005623	228006825
chr1	228007039	228009068
chr1	228608399	228611843
chr1	228612209	228616449
chr1	228618808	228621993
chr1	228622278	228625018
chr1	228625584	228626438
chr1	228627229	228628646
chr1	228628870	228629847
chr1	228630061	228633150
chr1	228633471	228639712
chr1	228639927	228642087
chr1	228642431	228645483
chr1	228645739	228646574
chr1	245154434	245156604
chr10	1236614	1237020
chr10	1237285	1238323
chr10	1239018	1240346
chr10	22321985	22322787
chr10	43229254	43229802
chr10	49609496	49609879
chr10	69802007	69802709
chr10	70052876	70053549
chr10	93073414	93075395
chr10	98029636	98030783
chr10	100654415	100655892
chr10	100739109	100740138
chr10	100744110	100746706
chr10	100747526	100749469
chr10	101131497	101132297
chr10	101215669	101217671
chr10	101222727	101225988
chr10	101226751	101230029
chr10	102408562	102409609
chr10	103493892	103494599
chr10	112950672	112951565
chr10	117241043	117241755
chr10	117544018	117545896
chr10	123135024	123136964
chr10	123148337	123149785
chr10	124448650	124450614
chr10	129966907	129969852
chr10	132786799	132787505
chr10	132919493	132920633
chr10	133020573	133023190
chr10	133076879	133080358
chr10	133087113	133089818
chr10	133200071	133203091
chr10	133203308	133203821
chr10	133236457	133238992
chr10	133325259	133326444
chr11	279873	281233
chr11	555258	556608
chr11	1430721	1432122
chr11	1432265	1432859
chr11	1433874	1434745
chr11	2137400	2139409
chr11	2139683	2140563
chr11	8262172	8263949
chr11	9264335	9265678
chr11	10304979	10307038
chr11	18791125	18792334
chr11	19713375	19714049
chr11	20598048	20598630
chr11	43942821	43944445
chr11	46332275	46333782
chr11	46380572	46381507
chr11	46390532	46391669
chr11	57458757	57459921
chr11	64036007	64036934
chr11	64641945	64643319
chr11	64743624	64745872
chr11	65787026	65787518
chr11	65787704	65788663
chr11	66294316	66295565
chr11	67372699	67373648
chr11	68684214	68685303
chr11	69637528	69639043
chr11	69773762	69776112
chr11	69816501	69819363
chr11	70077698	70079400
chr11	76209043	76209789
chr11	79437185	79440787
chr11	82732783	82733248
chr11	114059678	114061152
chr11	118152042	118153879
chr11	118607683	118611199
chr11	119316034	119317123
chr11	122979191	122979499
chr11	124838679	124840190
chr11	124865879	124866499
chr11	125164754	125166892
chr11	130159622	130160740
chr11	130427610	130429104
chr11	133955974	133956419
chr11	135039863	135042821
chr12	2052994	2053944
chr12	4269409	4270572
chr12	4270724	4271947
chr12	4272462	4273496
chr12	4273669	4276373
chr12	34340586	34342311
chr12	34345216	34345836
chr12	48978159	48981076
chr12	49345028	49347620
chr12	49960991	49961685
chr12	57216977	57217555
chr12	106585483	106586934
chr12	107318956	107320290
chr12	113463152	113465767
chr12	113467026	113468952
chr12	113471305	113471810
chr12	113475574	113476514
chr12	117360331	117361583
chr12	118103492	118104135
chr12	120368493	120369063
chr12	131433178	131434294
chr12	132323665	132324430
chr12	132397282	132398258
chr13	27967790	27968998
chr14	23364953	23366295
chr14	23575780	23577757
chr14	24334327	24334828
chr14	35948125	35948494
chr14	60647336	60648126
chr14	64704288	64705191
chr14	69259757	69261146
chr14	70188132	70189333
chr14	74239539	74242323
chr14	74258104	74258663
chr14	100567626	100569582
chr14	101457874	101459578
chr14	101563630	101565358
chr14	105474931	105476273
chr14	105477933	105478662
chr14	105485810	105487830
chr15	19944061	19945104
chr15	22664253	22665404
chr15	28737301	28737814
chr15	28737981	28738631
chr15	30191620	30192591
chr15	40282158	40283108
chr15	40927980	40928362
chr15	40928579	40930854
chr15	62067441	62067955
chr15	63042107	63043912
chr15	66252566	66254086
chr15	73367149	73368920
chr15	73752159	73753803
chr15	74128116	74130128
chr15	77632018	77632557
chr15	77632844	77633679
chr15	77819294	77820790
chr15	78619927	78621222
chr16	165678	166407
chr16	559483	560168
chr16	693397	695171
chr16	824956	825388
chr16	846587	847355
chr16	980090	984527
chr16	1010410	1011921
chr16	1020854	1021707
chr16	1021991	1022909
chr16	1028436	1029039
chr16	1043741	1044169
chr16	1044427	1045570
chr16	1077913	1081432
chr16	1153618	1155515
chr16	1156574	1161086
chr16	1176668	1177498
chr16	1178423	1178783
chr16	1183616	1185825
chr16	1185866	1186790
chr16	1210429	1213730
chr16	1217526	1218677
chr16	1219008	1222213
chr16	1222435	1223203
chr16	1917390	1918062
chr16	1918578	1919667
chr16	2019982	2020990
chr16	2195669	2196458
chr16	2467521	2468700
chr16	2471324	2472162
chr16	2963514	2965066
chr16	2966713	2967673
chr16	3045320	3047391
chr16	4314757	4315615
chr16	4316372	4316885
chr16	32084120	32086070
chr16	32116131	32116891
chr16	32845715	32847043
chr16	33027247	33029414
chr16	34014326	34015445
chr16	34049930	34051451
chr16	34847888	34848939
chr16	36101120	36102987
chr16	54287527	54287918
chr16	67528886	67530257
chr16	75250564	75251500
chr16	85169549	85169996
chr16	85462882	85463505
chr16	86286602	86287397
chr16	86494902	86499047
chr16	86507895	86511249
chr16	86515847	86516454
chr16	87602890	87604313
chr16	88383497	88384156
chr16	88430046	88432488
chr17	179860	181298
chr17	198076	199042
chr17	1310382	1311504
chr17	2023903	2026457
chr17	4640058	4641441
chr17	6656137	6656659
chr17	7439545	7440143
chr17	9003041	9003471
chr17	17782766	17783043
chr17	18119787	18121462
chr17	21376678	21377712
chr17	21843168	21844567
chr17	32266125	32267339
chr17	34579387	34582149
chr17	36934106	36940128
chr17	37741520	37744600
chr17	38747218	38748184
chr17	38748397	38750525
chr17	39224494	39225806
chr17	39605074	39607316
chr17	40442791	40444282
chr17	42422467	42423123
chr17	43322367	43322648
chr17	43322912	43323819
chr17	44006050	44006431
chr17	45783435	45785389
chr17	46818655	46820076
chr17	48542920	48543683
chr17	48624957	48626286
chr17	48997550	48998878
chr17	49495835	49497963
chr17	50561097	50561470
chr17	56596951	56597462
chr17	57954000	57955141
chr17	60026417	60027002
chr17	61398576	61400289
chr17	61403851	61405516
chr17	64778814	64779278
chr17	66964928	66965494
chr17	68196653	68198067
chr17	68198217	68200502
chr17	73644158	73644687
chr17	74860059	74862257
chr17	75587978	75589004
chr17	76075961	76077016
chr17	76537814	76538648
chr17	76584835	76586231
chr17	78358749	78359846
chr17	79609025	79609589
chr17	79609697	79611093
chr17	79747899	79748855
chr17	79797845	79802275
chr17	79803030	79804845
chr17	79810895	79813230
chr17	79840789	79844580
chr17	80475343	80478868
chr17	81395946	81400549
chr17	81802978	81805402
chr17	81959957	81960928
chr17	81961168	81961384
chr18	3450234	3450933
chr18	22168337	22168798
chr18	22169649	22171678
chr18	24014770	24015587
chr18	46967879	46969815
chr18	47022226	47024351
chr18	47248446	47249243
chr18	50193934	50194835
chr18	50560297	50561197
chr18	57802038	57803674
chr18	78978376	78979081
chr18	78992997	78995235
chr18	79014320	79015412
chr18	79393082	79395364
chr18	79395789	79397197
chr18	79398902	79400139
chr18	79493853	79495669
chr18	79547364	79549903
chr18	79552114	79554186
chr18	79771605	79772706
chr18	79787039	79789003
chr18	79798358	79799403
chr19	359856	362536
chr19	407173	410629
chr19	460881	462200
chr19	719071	720110
chr19	1236073	1237885
chr19	1286116	1288898
chr19	1445327	1447323
chr19	1449563	1450859
chr19	1467474	1470759
chr19	1747788	1751373
chr19	1751909	1753754
chr19	1753912	1758656
chr19	1761271	1763232
chr19	4279337	4279960
chr19	13012038	13014045
chr19	13095934	13097157
chr19	13097343	13098645
chr19	17949805	17953077
chr19	18605373	18606625
chr19	18606950	18608321
chr19	18610101	18613221
chr19	29526004	29527844
chr19	46493163	46494969
chr19	47020030	47021848
chr19	49056857	49057573
chr19	50667149	50668268
chr2	15940318	15942536
chr2	20665535	20667025
chr2	26847904	26849056
chr2	27261875	27265416
chr2	30231291	30232996
chr2	60551061	60553695
chr2	60554005	60554726
chr2	70900786	70901677
chr2	72147189	72147848
chr2	72917578	72919296
chr2	72919760	72921119
chr2	73175424	73177364
chr2	74513678	74516383
chr2	84880279	84881775
chr2	85753753	85755593
chr2	119157143	119159175
chr2	120735858	120736770
chr2	127674669	127675105
chr2	132009675	132010577
chr2	132276782	132276967
chr2	169361798	169363989
chr2	173354583	173355599
chr2	174682066	174683614
chr2	183037405	183038175
chr2	218859861	218860764
chr2	218959736	218961520
chr2	218980876	218983111
chr2	218984012	218985888
chr2	219447786	219449513
chr2	219483769	219485213
chr2	219570376	219571791
chr2	231395134	231395743
chr2	231395916	231396678
chr2	232351070	232352380
chr2	232485604	232487760
chr2	232522865	232524530
chr2	238846715	238848096
chr2	239644612	239644871
chr2	240819655	240821391
chr20	3672483	3673034
chr20	24470124	24470609
chr20	31869875	31871336
chr20	32482385	32483101
chr20	32582923	32583381
chr20	32584178	32584920
chr20	36091738	36092576
chr20	36092759	36093677
chr20	38727628	38729998
chr20	43188823	43189680
chr20	44745746	44746518
chr20	46307176	46308569
chr20	58853535	58855221
chr20	62473897	62477230
chr20	62477398	62478488
chr20	62550610	62552233
chr20	62708234	62710173
chr20	63005406	63008301
chr20	63174576	63178790
chr20	63252681	63255914
chr20	63342438	63343785
chr20	63360413	63361317
chr20	63415601	63419852
chr20	63420046	63422377
chr20	63453554	63455142
chr20	63464903	63467224
chr20	63470470	63472592
chr20	63651866	63653343
chr21	33024893	33027638
chr21	34669496	34670824
chr21	36696887	36701216
chr21	36704380	36705277
chr21	36707334	36709710
chr21	41506892	41508211
chr21	42654116	42655013
chr21	44931308	44933167
chr21	45973764	45974596
chr22	19149050	19149941
chr22	19724581	19725071
chr22	19725467	19728088
chr22	19765503	19766081
chr22	19766248	19767933
chr22	37427882	37428247
chr22	37560554	37561731
chr22	39242386	39243960
chr22	41913978	41915411
chr22	44330590	44331719
chr22	45008372	45009707
chr22	45970651	45972709
chr22	45975377	45977276
chr22	45977566	45978339
chr22	49848433	49850045
chr22	50603321	50605053
chr22	50673665	50674092
chr3	14601989	14602914
chr3	14810752	14811421
chr3	43997752	43999117
chr3	46881775	46883038
chr3	50205267	50206093
chr3	50273069	50274138
chr3	50275052	50276644
chr3	71581601	71582920
chr3	111859023	111860005
chr3	123026656	123028249
chr3	124033731	124034211
chr3	128488310	128493200
chr3	129001131	129002598
chr3	129605619	129606581
chr3	129975104	129975786
chr3	138945884	138947202
chr3	141051282	141052940
chr3	183253345	183254752
chr3	184229394	184231475
chr3	184380281	184381819
chr4	1143833	1146563
chr4	1402220	1407935
chr4	1426026	1426825
chr4	1434787	1435665
chr4	1793935	1795341
chr4	3766636	3767354
chr4	4386235	4387510
chr4	6562976	6563561
chr4	8269355	8270580
chr4	8859110	8859815
chr4	8859897	8862425
chr4	8866630	8868494
chr4	8891772	8892375
chr4	8892657	8894502
chr4	54100081	54101070
chr4	54230393	54232821
chr4	76896927	76897420
chr4	140151279	140154048
chr4	185018361	185019401
chr5	473533	475175
chr5	523176	525035
chr5	1008881	1009994
chr5	1875421	1876588
chr5	1876785	1878955
chr5	1881750	1884616
chr5	1884930	1886781
chr5	2146467	2146737
chr5	5140514	5140745
chr5	53478569	53478991
chr5	53479439	53480108
chr5	77636933	77637587
chr5	98768641	98770660
chr5	116573165	116574346
chr5	133611216	133612482
chr5	139648953	139650847
chr5	139746475	139748146
chr5	139795293	139796609
chr5	171310818	171312713
chr5	173243934	173244642
chr5	176817771	176818346
chr5	178394980	178396573
chr5	180615299	180616090
chr6	1390095	1391604
chr6	6003707	6004177
chr6	7051103	7052320
chr6	30466292	30466893
chr6	34143812	34145754
chr6	37696081	37697608
chr6	41372041	41374826
chr6	41637024	41639186
chr6	43076448	43076812
chr6	44275618	44276533
chr6	106510044	106511212
chr6	127119003	127120019
chr6	148747334	148748296
chr6	149922579	149923199
chr6	149940999	149942784
chr6	149989736	149991205
chr6	159169635	159170292
chr6	168356945	168358409
chr6	170288667	170291010
chr6	170495417	170496796
chr7	289511	291122
chr7	403118	404518
chr7	517773	518278
chr7	518807	519217
chr7	1230932	1232877
chr7	1233514	1234263
chr7	1234936	1236559
chr7	1236929	1237468
chr7	1666313	1667251
chr7	5419787	5423211
chr7	5424210	5425450
chr7	5425569	5426901
chr7	5427628	5428477
chr7	5592956	5593895
chr7	27144733	27145304
chr7	27164509	27167169
chr7	27172686	27174659
chr7	62275956	62277235
chr7	62375881	62378417
chr7	62379443	62380922
chr7	65508803	65510508
chr7	65554697	65555316
chr7	65647220	65647963
chr7	72336012	72337272
chr7	76266881	76267493
chr7	100894973	100896819
chr7	101163437	101165192
chr7	101179686	101180874
chr7	108454874	108456358
chr7	127252706	127253245
chr7	128351008	128351848
chr7	129781131	129782690
chr7	132575997	132577036
chr7	141073198	141074068
chr7	151167069	151168433
chr7	155350250	155350781
chr7	155373393	155375278
chr7	155449145	155450988
chr7	155454177	155455439
chr7	155457994	155459690
chr7	155803222	155804454
chr7	155808182	155809553
chr7	155809706	155811330
chr7	157684691	157686037
chr7	158151132	158151507
chr7	158166113	158166612
chr7	158273543	158274311
chr7	159100829	159102186
chr8	737713	739473
chr8	1027295	1028852
chr8	1384124	1385901
chr8	1449809	1450433
chr8	4993441	4994053
chr8	7258310	7259413
chr8	7281474	7282398
chr8	7570580	7571410
chr8	7572959	7574731
chr8	7576085	7576564
chr8	7578094	7578284
chr8	7579473	7582278
chr8	7584350	7585172
chr8	7716920	7718071
chr8	7755502	7755929
chr8	7772145	7772492
chr8	8018234	8018859
chr8	8019119	8020948
chr8	8021363	8022331
chr8	8027076	8027509
chr8	8029043	8029590
chr8	21787361	21790185
chr8	22129496	22131383
chr8	22691476	22693148
chr8	22693423	22694964
chr8	22703189	22704083
chr8	26578566	26579509
chr8	29351100	29352277
chr8	30383791	30385261
chr8	37965065	37966456
chr8	38465394	38468452
chr8	41653454	41654475
chr8	60909605	60910677
chr8	96159056	96160836
chr8	96493510	96494804
chr8	103499804	103501086
chr8	142450537	142452685
chr8	143426616	143428258
chr8	143428719	143430358
chr8	144337174	144338073
chr9	4298475	4299665
chr9	37025099	37027723
chr9	37035035	37037079
chr9	63448812	63451380
chr9	64772512	64773326
chr9	64773538	64775730
chr9	65762888	65763831
chr9	77018342	77019992
chr9	91948839	91950207
chr9	93951641	93955029
chr9	93958548	93959599
chr9	97853220	97853921
chr9	98708853	98709677
chr9	99822780	99823651
chr9	99823807	99825200
chr9	113059805	113060572
chr9	113060822	113063943
chr9	113064088	113069405
chr9	113069592	113071447
chr9	113071749	113073273
chr9	113073689	113074895
chr9	113075185	113076908
chr9	113077185	113087785
chr9	113088160	113090390
chr9	121498361	121500124
chr9	124503281	124504698
chr9	126610705	126610953
chr9	126611641	126614000
chr9	126614391	126615662
chr9	126625532	126626649
chr9	130659560	130667130
chr9	130937966	130939859
chr9	132162108	132164014
chr9	134501117	134501598
chr9	135736733	135737057
chr9	136051144	136052283
chr9	136192870	136193715
chr9	137166962	137169839
chrX	630649	631707
chrX	129980313	129981826
chrX	150362594	150365561
chrX	153829318	153830581
chrX	153885260	153886024
