## Supplementary Table 19 for "The BLIMP1 – EZH2 nexus in a non-Hodgkin lymphoma"

### Sheet: EVTable-16_EZH2-bound-genes_in_
AARS2
ABCD4
ABCF3
ABHD5
ACCSL
ACHE
ACTR5
ACTRT2
ADAM33
ADAMTS16
ADAMTS8
ADCY4
ADM
ADRA1A
ADRA2C
ADRB3
AGRN
AIM1
ALG10
ALG3
ALKBH3
ALKBH5
ALOX15
ALPI
ALPP
AMZ2
ANK1
ANO1
AP1G2
AP1S1
APBA2
APC2
AQP5
ARC
ARF1
ARHGEF16
ARL4D
ARRDC2
ARSA
ASXL1
ATHL1
ATOH8
ATP5D
ATP5EP2
ATP8B1
ATP8B3
ATP9B
ATXN10
B3GAT1
B3GNT5
B3GNT7
BAI1
BANP
BARX1
BCAN
BCAR1
BCL11A
BCORL1
BEGAIN
BHLHE23
BIRC7
BMI1
BRMS1L
BRSK2
BSX
BTBD11
C12orf5
C17orf67
C19orf25
C19orf26
C1QL2
C1orf61
C1orf95
C22orf29
C2CD4A
C3orf20
C9orf69
CA4
CABYR
CACNA1C
CACNA1G
CACNA1H
CACNG4
CALN1
CALY
CAMK2N1
CAMSAP1
CAPN15
CASKIN1
CASZ1
CBX2
CBX4
CBX7
CBX8
CCDC124
CCDC14
CCDC167
CCDC8
CCND1
CCND2
CD248
CD276
CDA
CDC42EP1
CDCA7
CDH22
CDK12
CDK18
CDK5R2
CDX2
CGB7
CGB8
CHAT
CHD7
CHRD
CHRFAM7A
CHRM4
CHRNA1
CHRNA3
CHRNA4
CHRND
CISD3
CLCF1
CLIC6
CLVS1
COL13A1
COL20A1
COL23A1
COL5A1
COL6A1
COL6A5
COL9A2
COMMD10
COMMD7
CPZ
CREB3L1
CRHR1
CRIP1
CRIP2
CRIPAK
CRLF1
CRLF2
CRTAC1
CRTAM
CSMD1
CST7
CTAGE1
CTDP1
CTRB1
CXXC5
CYGB
CYP26A1
CYP26B1
DAB2IP
DACT2
DDN
DDX52
DEFA5
DEFB107A
DEFB107B
DENND1B
DENND5A
DGCR14
DGKZ
DHRS3
DIO3
DIS3L2
DLGAP2
DLL1
DLL4
DMBX1
DNAJB6
DNAJB8
DNAJC22
DOC2B
DPH1
DPYSL2
DPYSL5
DRAXIN
DUSP15
DUSP4
DVL1
EBF3
EBI3
ECEL1
EFCC1
EFNA1
EFNA2
EFNA3
EFS
EGR3
EIF4E3
ELFN1
ELFN2
EMX1
EMX2
EN2
ENPP7
ENSG00000168824
ENSG00000171282
ENSG00000176134
ENSG00000182319
ENSG00000268351
ENSG00000269375
ENSG00000272442
EPB41L1
EPHA2
ESAM
ESPN
EXOC3
FAAH
FAM120B
FAM20C
FAM53A
FAM65A
FAM90A26
FARS2
FBLIM1
FCGR1B
FEV
FEZ1
FGD5
FGF11
FGF3
FGF4
FGFR1
FGFR3
FIBCD1
FLRT1
FLT4
FNDC1
FOXB2
FOXC1
FOXD2
FOXD4L5
FOXE1
FOXF1
FOXF2
FOXL2
FOXP1
FOXP4
FRZB
FSCN1
FST
FSTL4
FXYD4
GABBR2
GAL
GALNT16
GALNT9
GATA2
GATA5
GATA6
GBX1
GCGR
GDF6
GDF7
GFRA2
GFRA4
GGT6
GLI2
GLIS2
GLIS3
GMPPA
GNAI2
GNAS
GNAT1
GNG13
GOLGA8I
GOLGA8M
GOLGA8T
GOT1L1
GP1BB
GPR123
GPR133
GPR144
GPR39
GRIK3
GRIN1
GRIN2C
GRM4
GRM8
GSC2
GSE1
GSX2
H2AFY2
HAPLN2
HBM
HCN4
HDAC4
HELT
HES2
HES3
HES4
HES5
HHAT
HIF1AN
HK3
HLA-E
HLCS
HMGA1
HMX1
HMX2
HMX3
HNF1B
HOXA10
HOXA5
HOXA9
HOXB1
HOXB2
HOXB9
HR
HRAS
HS3ST6
HSPB1
HTR6
HTRA3
IGF2
IGF2BP1
IGFBP4
IGSF9B
INHA
INHBB
INSIG1
IRF8
IRX2
IRX3
IRX4
ISLR2
ITGB2
JPH3
JPH4
KALRN
KAZN
KCNG2
KCNJ12
KCNK15
KCNQ2
KCNT1
KIAA0513
KIAA1644
KIF1A
KIF26B
KIT
KNDC1
KPNA2
KREMEN2
KSR2
L1CAM
LAMA3
LBH
LBX1
LEMD1
LETM1
LGR6
LHX1
LHX3
LHX4
LHX5
LHX9
LIMS2
LINGO1
LLGL2
LMF1
LMO1
LMX1A
LMX1B
LOR
LRP2
LRRC26
LRRC37A3
LSMEM2
LY86
LYL1
MACF1
MAD2L2
MAFA
MAML3
MAMLD1
MAN2B2
MAPK4
MAPK8IP2
MBIP
MCAM
MDFI
MDGA1
MDH2
MDK
MED31
MEF2D
MEGF11
MELK
METRN
MGST2
MICALL2
MIER2
MISP
MMEL1
MMP25
MOB2
MRPL23
MRPS23
MSI1
MTHFSD
MUC8
MUL1
MXRA8
MYCN
MYO15A
MYO15B
MYO5B
MZT2A
NACC2
NAGS
NARS2
NAT16
NAV2
NBL1
NCKAP1
NCR2
NDUFA10
NDUFS6
NDUFS7
NELFCD
NEO1
NEURL
NEUROD2
NFATC1
NFIA
NFIX
NFKB2
NGFR
NIPA1
NKAIN4
NKD2
NKX1-1
NKX1-2
NKX2-5
NKX6-2
NKX6-3
NLRP6
NOC2L
NOG
NOS1
NOTO
NOTUM
NPAS1
NPM1
NPR1
NPTX1
NPW
NR4A3
NR5A1
NRCAM
NRF1
NRN1
NRXN2
NTN1
NTN3
NTNG2
NTSR1
NUDT18
NXPH3
NXPH4
OBSL1
OLIG2
ONECUT3
OTP
OTUB1
OVOL1
PAK6
PALM
PAM16
PANK4
PAQR4
PAX2
PAX5
PAX7
PCBP3
PCGF2
PCSK9
PDE9A
PDGFA
PDGFB
PDGFRA
PDIA5
PDZD4
PEBP4
PEX10
PEX14
PGLYRP3
PHF2
PHF21B
PHLDB1
PHLDB2
PHYKPL
PIGQ
PIK3R5
PKNOX2
PLCB2
PLCH2
PLEKHG3
PLEKHN1
PLXNA4
PLXND1
POLR3B
POU3F1
PPP2R2C
PPP2R5C
PPP5D1
PRCD
PRCP
PRDM12
PRDM16
PRR5
PRRT4
PSD
PSD2
PSMB1
PSMB3
PTH1R
PTK7
PTPN5
PTPRN2
PTPRT
PTRF
PWP1
PYY
RAB11FIP2
RAB11FIP5
RAET1G
RAET1L
RAI1
RASGEF1A
RASGRP2
RASSF7
RBM28
RBM33
RBPMS
RFX4
RGMB
RHBDL3
RHBG
RHOU
RHPN1
RIMS2
RNF187
RNF212
RNF223
RNFT1
ROBO3
ROR2
RORC
RPH3AL
RPP21
RREB1
RSPO3
RTN4RL1
RTN4RL2
RXRA
SALL3
SAMD11
SCAND1
SCGB3A1
SCN4B
SCRT1
SDC2
SDK2
SDSL
SEMA4G
SEMA5B
SEMA6A
2011-09-01
SETX
SFSWAP
SFT2D3
SFXN5
SHANK1
SHANK3
SHC2
SHH
SHISA8
SHOX
SHROOM3
SIM2
SIX1
SIX6
SKOR2
SLC18A2
SLC18A3
SLC22A12
SLC29A4
SLC30A2
SLC30A3
SLC31A2
SLC32A1
SLC35C2
SLC6A5
SLC6A6
SLC8A3
SLC9A3
SLCO4A1
SMIM1
SMOC2
SMURF2
SNX32
SOCS3
SOX8
SPAG6
SPEG
SPON2
SPSB4
SREBF1
SRP68
SSTR5
ST14
ST6GALNAC2
STAC2
STC2
STMN3
STOM
STUB1
STX18
SYNDIG1
SYT14
SYT2
SYT3
TAS1R2
TBC1D21
TBC1D24
TBC1D2B
TBX1
TBX2
TBX4
TCF7L2
TCHH
TCHHL1
TDRP
TENM4
TGIF1
THEG
THEM5
THPO
TLX1
TLX2
TLX3
TM2D1
TMEM106A
TMEM132E
TMEM151A
TMEM160
TMEM178B
TMEM184A
TMEM200B
TMEM59L
TMEM82
TMIGD2
TMPRSS2
TNFRSF25
TNFRSF8
TNRC18
TOPAZ1
TP53TG3
TP53TG3B
TP53TG3C
TP73
TPM1
TPSG1
TRABD2A
TRABD2B
TREH
TRH
TTLL9
TUSC5
TWIST2
UBE2H
ULBP1
ULBP2
UNC5A
UNCX
UST
UTF1
UTP14A
VAX2
VENTX
VEZF1
VGF
VIPR2
VKORC1L1
VSIG10
VSTM2B
VSX2
VWA5B1
WDR41
WDR60
WIPF1
WNT1
WNT11
WNT3
WNT3A
WNT6
WNT7B
WRAP73
YWHAE
ZACN
ZBED4
ZBTB16
ZBTB43
ZFP37
ZFPM1
ZNF267
ZNF469
ZNF511
ZNF705B
ZNF705G
ZNF92
